# MetaOmGraph: a workbench for interactive exploratory data analysis of large expression datasets

**DOI:** 10.1101/698969

**Authors:** Urminder Singh, Manhoi Hur, Karin Dorman, Eve Wurtele

## Abstract

The diverse and growing omics data in public domains provide researchers with a tremendous opportunity to extract hidden knowledge. However, the challenge of providing domain experts with easy access to these big data has resulted in the vast majority of archived data remaining unused. Here, we present MetaOmGraph (MOG), a free, open-source, standalone software for exploratory data analysis of massive datasets by scientific researchers. Using MOG, a researcher can interactively visualize and statistically analyze the data, in the context of its metadata. Researchers can interactively hone-in on groups of experiments or genes based on attributes such as expression values, statistical results, metadata terms, and ontology annotations. MOG’s statistical tools include coexpression, differential expression, and differential correlation analysis, with permutation test-based options for significance assessments. Multithreading and indexing enable efficient data analysis on a personal computer, with no need for writing code. Data can be visualized as line charts, box plots, scatter plots, and volcano plots. A researcher can create new MOG projects from any data or analyze an existing one. An R-wrapper lets a researcher select and send smaller data subsets to R for additional analyses. A researcher can save MOG projects with a history of the exploratory progress and later reopen or share them. We illustrate MOG by case studies of large curated datasets from human cancer RNA-Seq, in which we assembled a list of novel putative biomarker genes in different tumors, and microarray and metabolomics from *A. thaliana*.
