## Supplementary Tables1-4 for "MetaOmGraph: a workbench for interactive exploratory data analysis of large expression datasets"

### Sheet: SuppFile 1
Supplementary File 1: This file details how we made the human_cancer MOG project using data from Wang et. al.
Sheet	Description
S1	Summary of data downloaded from Wang et. al. 2018 (https://github.com/mskcc/RNAseqDB/tree/master/data)
S2	Multiple samples removed from the dataset because they were from same patient id (remove dependency in the data)
S3	Sample revomed because metadata was not found
S4	Genes removed because these were not present in all the samples
Tumor Abbreviation	Tumor Name
BRCA	Breast invasive carcinoma
COAD	Colon adenocarcinoma
ESCA	Esophageal carcinoma
KICH	Kidney Chromophobe
KIRC	Kidney renal clear cell carcinoma
KIRP	Kidney renal papillary cell carcinoma
LIHC	Liver hepatocellular carcinoma
LUAD	Lung adenocarcinoma
LUSC	Lung squamous cell carcinoma
PRAD	Prostate adenocarcinoma
STAD	Stomach adenocarcinoma
THCA	Thyroid carcinoma
UCEC	Uterine Corpus Endometrial Carcinoma
UCS	Uterine Carcinosarcoma

### Sheet: Table S1 All cancer data
filename	#rows	#cols	genes	samples
bladder-rsem-fpkm-gtex.txt	19428	13	19427	11
blca-rsem-fpkm-tcga-t.txt	19428	364	19427	362
blca-rsem-fpkm-tcga.txt	19428	19	19427	17
brca-rsem-fpkm-tcga-t.txt	19739	984	19738	982
brca-rsem-fpkm-tcga.txt	19739	112	19738	110
breast-rsem-fpkm-gtex.txt	19739	91	19738	89
cervix-rsem-fpkm-gtex.txt	19317	13	19316	11
cesc-rsem-fpkm-tcga-t.txt	19317	261	19316	259
cesc-rsem-fpkm-tcga.txt	19317	4	19316	2
chol-rsem-fpkm-tcga-t.txt	18765	33	18764	31
chol-rsem-fpkm-tcga.txt	18765	11	18764	9
coad-rsem-fpkm-tcga-t.txt	19097	287	19096	285
coad-rsem-fpkm-tcga.txt	19097	43	19096	41
colon-rsem-fpkm-gtex.txt	19097	341	19096	339
esca-rsem-fpkm-tcga-t.txt	19630	185	19629	183
esca-rsem-fpkm-tcga.txt	19630	13	19629	11
esophagus_gas-rsem-fpkm-gtex.txt	19630	152	19629	150
esophagus_muc-rsem-fpkm-gtex.txt	19630	269	19629	267
esophagus_mus-rsem-fpkm-gtex.txt	19630	244	19629	242
hnsc-rsem-fpkm-tcga-t.txt	19133	462	19132	460
hnsc-rsem-fpkm-tcga.txt	19133	44	19132	42
kich-rsem-fpkm-tcga-t.txt	19217	62	19216	60
kich-rsem-fpkm-tcga.txt	19217	27	19216	25
kidney-rsem-fpkm-gtex.txt	19217	34	19216	32
kirc-rsem-fpkm-tcga-t.txt	19217	477	19216	475
kirc-rsem-fpkm-tcga.txt	19217	74	19216	72
kirp-rsem-fpkm-tcga-t.txt	19217	238	19216	236
kirp-rsem-fpkm-tcga.txt	19217	31	19216	29
lihc-rsem-fpkm-tcga-t.txt	18765	297	18764	295
lihc-rsem-fpkm-tcga.txt	18765	50	18764	48
liver-rsem-fpkm-gtex.txt	18765	117	18764	115
luad-rsem-fpkm-tcga-t.txt	19649	505	19648	503
luad-rsem-fpkm-tcga.txt	19649	61	19648	59
lung-rsem-fpkm-gtex.txt	19649	315	19648	313
lusc-rsem-fpkm-tcga-t.txt	19649	491	19648	489
lusc-rsem-fpkm-tcga.txt	19649	53	19648	51
prad-rsem-fpkm-tcga-t.txt	19047	428	19046	426
prad-rsem-fpkm-tcga.txt	19047	50	19046	48
prostate-rsem-fpkm-gtex.txt	19047	108	19046	106
read-rsem-fpkm-tcga-t.txt	19097	89	19096	87
read-rsem-fpkm-tcga.txt	19097	12	19096	10
salivary-rsem-fpkm-gtex.txt	19133	57	19132	55
stad-rsem-fpkm-tcga-t.txt	19970	382	19969	380
stad-rsem-fpkm-tcga.txt	19970	35	19969	33
stomach-rsem-fpkm-gtex.txt	19970	194	19969	192
thca-rsem-fpkm-tcga-t.txt	19240	443	19239	441
thca-rsem-fpkm-tcga.txt	19240	55	19239	53
thyroid-rsem-fpkm-gtex.txt	19240	320	19239	318
ucec-rsem-fpkm-tcga-t.txt	19317	143	19316	141
ucec-rsem-fpkm-tcga.txt	19317	25	19316	23
ucs-rsem-fpkm-tcga-t.txt	19317	49	19316	47
uterus-rsem-fpkm-gtex.txt	19317	84	19316	82

### Sheet: Table S2 PairedSamples excluded
Patient id	Disease
TCGA-21-1076	LUSC
TCGA-44-2656	LUAD
TCGA-44-2662	LUAD
TCGA-44-2665	LUAD
TCGA-44-2666	LUAD
TCGA-44-2668	LUAD
TCGA-44-3918	LUAD
TCGA-44-4112	LUAD
TCGA-44-5645	LUAD
TCGA-44-6147	LUAD
TCGA-44-6775	LUAD
TCGA-A6-2684	COAD
TCGA-A6-5656	COAD
TCGA-A6-5659	COAD
TCGA-A6-6650	COAD
TCGA-A6-6780	COAD
TCGA-A6-6781	COAD
TCGA-A7-A0DB	BRCA
TCGA-A7-A13D	BRCA
TCGA-A7-A13E	BRCA
TCGA-A7-A26E	BRCA
TCGA-A7-A26I	BRCA
TCGA-A7-A26J	BRCA
TCGA-AC-A3QQ	BRCA
TCGA-B2-3923	KIRC
TCGA-B2-3924	KIRC
TCGA-B2-5633	KIRC
TCGA-B2-5635	KIRC

### Sheet: Table S3 Samples no metadata
BRCA	COAD	ESCA	KIRC	LUAD	LUSC
TCGA-A7-A0DC-01A-11R-A00Z-07-1	TCGA-5M-AAT5-01A-21R-A41B-07	TCGA-LN-A5U7-01A-11R-A31P-31-1	TCGA-AK-3425-01A-02R-1277-07-1	TCGA-38-4625-01A-01R-1206-07-1	TCGA-37-4133-01A-01R-1100-07-1
TCGA-AC-A3OD-01A-11R-A21T-07-1	TCGA-5M-AATA-01A-31R-A41B-07				TCGA-37-4132-01A-01R-1100-07-1
TCGA-BH-A0B2-01A-11R-A10J-07
TCGA-A7-A26F-01A-21R-A169-07-1
TCGA-A7-A0DC-01A-11R-A00Z-07-2
TCGA-A7-A26I-01A-11R-A169-07-1
TCGA-BH-A0B2-01A-11R-A10J-07-1
TCGA-A7-A13G-01A-11R-A13Q-07-1
TCGA-A2-A0EM-01A-11R-A034-07-1
TCGA-AC-A2QH-01A-11R-A18M-07-1

### Sheet: T S4 Genes not present in all
RemovedGenes
KRTAP9-1
NEUROG2
RP11-67H2.1
AC012493.2
GALP
KIR3DX1
HIST1H2BA
GALR3
GJA10
OR6B3
OR52A5
TKTL2
KCNA10
PRR23C
OR6C68
HTR5A
VN1R4
KRT71
PAX4
RP11-94B19.4
OR2T3
OR1N2
LRRC30
DMRTB1
SPACA5B
OR52B1P
KRTAP19-6
TACR3
LINC00696
ZSWIM2
AL360004.1
VN1R2
OR2B2
IFNW1
ACCSL
USP17L11
TMEM229A
AC084121.16
AC087645.1
PROKR2
CCDC166
TMCO5A
AC138647.1
FTHL17
EPPIN
DEFB128
RPE65
RP11-861L17.3
RP11-455G16.1
TRIM51
PRSS37
SLC13A1
OR52N1
NLRP8
OR2L2
PPP1R3A
C17orf98
OR11L1
KIF4B
SOX3
CEACAM8
RP11-51L5.7
XAGE2
AC074389.6
GJA8
GOLGA8G
SLC7A13
C17orf74
LRRC53
SPATA31A6
KRTAP9-3
ASAH2C
GJE1
CLDN17
GPR142
SLC9C1
KRTAP19-1
KCNH5
OR51A2
SLCO1B1
C1orf185
BTG4
OR10A3
FLJ00325
FMO6P
NKX1-1
OR8B8
PSG3
BTBD18
ODF3
C16orf96
KRTAP10-4
OR2A12
ESX1
ACTRT1
OR5K3
MS4A18
SMYD1
KRTAP12-3
OPN1LW
DCDC2C
AC104472.1
KRTAP4-16P
SPHAR
SPANXN4
DUSP21
SDIM1
CTD-2144E22.5
SPINT4
FAM205A
C10orf115
ACSM4
C21orf54
OR1J2
OR6S1
KRT28
OR8B12
NKX1-2
KLHL40
OR5H1
C7orf62
ANHX
PRR20E
TNP2
RP11-125O5.2
AL049747.1
PGLYRP3
AC091150.1
SSX3
TMEM215
OR3A1
OR2M7
OR4D6
LCE3B
AIPL1
OR2M3
OR10H1
PDYN
SCXB
INS-IGF2
RP11-429E11.3
RP11-536G4.1
GPR50
C7orf65
Z98049.1
CLLU1
POTEC
SHISA7
PIH1D3
GPR152
POTEG
PP13004
AL158091.1
TCEB3B
MYF5
TAAR6
AC020952.1
RP11-272B17.2
GSTA5
GK2
POTEI
KRTAP19-2
CDX4
OR10J5
MMP27
MAGEA11
AE000662.92
RP11-379H8.1
AF131215.5
NMS
ARL13A
OR7G2
DCAF12L1
ASB18
PRLH
KCNA7
KRTAP2-2
ITIH6
WFDC8
ZCCHC13
CFHR4
PAPOLB
DPPA3
OR2M4
AC018470.1
RP11-219B4.6
BARHL2
OR2A25
DSG4
DDI1
WNT8B
IFNA8
KCNV1
DEFB125
GPR111
DEFB116
CHRNG
KCNK18
KRTAP6-1
TMPRSS15
SSMEM1
PATE2
ZFP42
ACTL7B
OR9G4
KLK9
DSC1
C16orf78
SPANXA2
CRH
GAGE12E
TMEM225
PSG11
OR8K3
METTL21C
RP11-293M10.1
KRTAP4-1
GAGE12G
TBPL2
DRGX
AC011755.1
AC026407.1
AL355149.2
C11orf87
SPAM1
GPR149
ZSCAN5D
CSHL1
AL590867.1
CHAT
FRG2C
hsa-mir-150
CPXCR1
KRTAP4-9
CPLX4
C5orf50
LGALS13
PRMT8
TBX22
MROH9
DNTT
TMEM207
OR52W1
PRPS1L1
ODF4
AC106017.1
KRTAP19-3
CDH12
SLC17A4
FAM71A
HUG1
PDILT
IFNA21
OR4A47
GRIK1-AS2
C1QTNF8
ZP4
KRTAP20-4
PRED62
CR769776.1
C8orf86
DKFZP434H0512
FAM170B
OR5D18
RP11-477N12.3
REXO1L11P
OR8B3
OCM2
OR52D1
AC092675.3
RP11-386G21.2
HOXB1
OR56A3
PRSS33
GAGE12D
OR1E1
OR13C9
AL645730.2
C1orf65
FOXB1
OR4F29
AL137798.1
OR13G1
MRGPRX4
OR51B6
TAS2R7
RFPL4B
KRT33A
DNAJB8
TBR1
KRT82
OR8H3
OCSTAMP
BPIFB6
C1QL2
ISX
RP11-65D24.2
SPPL2C
BPIFC
OR9A2
SPATA31A1
CLDN25
AP002884.3
WFDC11
NANOGNB
IL19
GNAT3
DEFB121
OR8A1
C12orf40
THEGL
RP11-215A19.2
CFC1B
AC023469.1
RTL1
HORMAD2
PRAMEF13
LYZL2
FERD3L
CSH1
ASB15
HCRTR2
ANKRD62
FGF4
DCAF8L1
BMP15
PSMB11
F13B
LIPK
UGT2A2
MT1HL1
CCDC169-SOHLH2
RP11-315O6.2
KRTAP9-4
MMD2
C1orf146
C2orf71
TFDP3
GLRA1
ARL14EPL
OPN5
FOXR2
SCRT2
DCAF8L2
CSTL1
SPHKAP
LACRT
OR1L6
NPBWR2
AC138655.1
COL6A5
TMEM239
OR6K3
CRYGC
DEFB105A
USP17L15
AL365202.1
AC011366.3
POM121L2
SIX6
MLN
SOX1
H2BFM
TCEB3CL2
AC018630.1
IL31
LUZP4
LCE3C
AL450307.1
PLSCR5
OR10G8
AC005008.2
PITX3
MYH8
REXO1L10P
SLC22A24
ONECUT3
POTEH
FAM71E2
CNPY1
OR5D16
MBD3L4
C7orf76
GOLGA6L1
KRTAP4-8
LYZL6
KRTAP9-9
PRAMEF4
TRIM64B
RP11-166N6.3
C7orf66
AC079602.1
TMEM72
ANKS4B
AC097381.1
LUZPP1
VWC2L
PSG8
HELT
ANKRD63
C9orf57
GGNBP1
CFHR5
FAM47A
AP000758.1
CTD-2528L19.4
OR8D2
ASCL4
C17orf105
OR2AG1
LGALS16
GPR148
TINAG
PSG6
DEFB130
CST9L
OR8B2
NOTO
RP11-1118M6.1
C8orf17
TMIGD1
IFNA1
C4orf50
OR6V1
C4orf17
OR4K1
KRTAP4-12
AGTR2
DEFB115
OR4D10
CYP11B2
SLC39A12
GRM5
OR52H1
AC110781.3
AC002472.1
TMEM212
FOXD4L5
TAS2R42
PPIAL4C
C14orf183
OR2A2
AC005477.1
ENPP7
AC007431.1
CTCFL
MEGT1
CTC-273B12.7
MC5R
AC002472.13
OR52I2
DGAT2L6
KRT76
CYP2C19
LINC00955
OR6C6
KRT35
ZIM3
HSF5
AMER2
DEFB106A
AL133481.1
RP11-723G8.2
DPPA2
LHCGR
HTR3C
SPINT3
CACNG5
AC015660.1
AC008271.1
BX088651.2
KIAA1024L
AC083862.1
AC008060.7
GAGE12H
CCER1
RP11-302M6.4
ANKRD34C
PRAMEF12
PRR20A
OR7D4
KBTBD13
OR4F3
OR10G7
FAM187B
TPRX1
TRIM49
GBP7
DEFB108B
C20orf78
BARHL1
TAS2R30
CTD-3138B18.4
RD3
XKR7
AC073342.1
OR4S2
MS4A10
OR9I1
FEZF2
CCDC83
OR4A15
CDH9
CLEC19A
PASD1
AC131935.1
USP17L17
SIM1
OR6B2
RP11-467N20.5
PTH2
C1orf137
SYT10
OR51M1
CHTF8
LEUTX
OBP2B
RP11-690P14.4
LIN28B
USP9Y
AC090427.1
MORC1
RXFP3
AC073610.5
C10orf40
PDHA2
DEFB135
SPINK14
LRTM1
KRTAP16-1
C16orf92
OR51Q1
TSSK1B
NUTM2F
C3orf30
IFNL3
ALPI
OR2T8
OR5P3
LYZL1
KRTAP17-1
CABP5
TPH2
NLRP10
OR13H1
OR5M11
MAGEB18
KRTAP13-2
DBX2
SPATA31A5
AC011294.3
TRIM48
TAAR5
CCDC63
UGT1A5
RP11-613M10.9
RP1-139D8.6
OR10G2
CT45A2
OTOL1
MS4A13
PATE1
UGT2B15
AL355531.2
AC012313.1
OTOR
IFIT1B
KRTAP5-11
NLGN4Y
PABPC1L2B
ACTL8
RP11-113D6.10
HCN1
H2BFWT
GML
VSTM2B
LRTM2
GABRA6
TMEM174
AC112721.1
MRGPRG
OR13C8
GAB4
AC112693.2
IRS4
FAM221B
OR6M1
OR56B3P
AL445989.1
RP11-324D17.1
GAGE12C
KNCN
UTF1
OR56A4
ZNF648
OR14K1
TAS2R8
KRTAP29-1
OR10V1
OPN4
ZNF705B
AC137056.1
AL353698.1
ETV3L
SAMD7
PRAMEF16
ATP6V1G3
SLC5A7
IL25
DKFZP434E1119
NPSR1
AL391421.1
RP11-133K1.2
PRAMEF7
OTUD6A
OR52E8
XKR3
GALNTL5
OR8S1
GPR26
MYOD1
OR11H12
ATOH1
TDRD15
ZAR1L
CXorf64
LCE3A
ZNF705D
PRDM14
FAM9A
GPR144
OR14A16
C2orf83
LRRC10
CTD-3148I10.1
AC090673.2
OR10R2
AC102948.2
PIWIL3
IQCF2
CATSPER4
MS4A5
TLX3
MBD3L2
DEFB118
RP11-521M14.2
SPO11
OR4C11
RS1
OR1L4
AC006435.1
AMELX
AC008267.1
AC103809.2
FNDC8
RP11-297M9.1
AC114783.1
AC012123.1
UTY
TRIM49B
MTRNR2L1
PPP1R17
AADACL2
CACNG1
OR4M2
OR52E6
PHOX2B
OR10Q1
OLIG2
FLJ14816
PNPLA5
CST9
AP003041.2
OR56B1
UGT1A3
RP1-309K20.6
SPATA16
UNCX
OR8H1
ADAM7
RP1-228P16.5
VRTN
SPANXA1
TMEM95
TBC1D21
GLRA2
CTAGE1
C10orf113
OR4K5
TMEM78
RP11-484M3.5
CRX
CCDC105
SLC6A19
OR10H4
SLC2A7
POTEE
NEUROD4
CCDC70
KRTAP19-5
KRTAP5-4
PRSS38
OR4B1
RAX2
CTC-326K19.6
C20orf173
TGIF2LX
SKOR2
GJD4
SPACA1
MAGEB6
ATP1B4
GPR139
ZP2
A1CF
DUPD1
IFNA14
TM4SF2
NYX
ZAR1
MYL10
RBP3
RP11-171N4.2
C15orf53
HEPHL1
ADAM30
RGS8
OR6C75
TCHHL1
FSHB
AMELY
TMEM247
SPANXN1
GHSR
GPR112
KCNA4
OR2AE1
OR11H6
MAGEB4
GFRAL
PRED57
SPATA31A3
USP17L13
CTXN3
OR4L1
OR2T7
OR2S2
KRT26
NLRP13
TBL1Y
GUCY2C
GRIN2B
KRTAP4-6
LCA10
RP11-1C1.5
GIP
SCGB1D1
GSC2
ZBTB8B
FAM230A
TEX28P2
PRDM9
IZUMO3
FTMT
FRMD7
AC069547.2
POTEJ
DBX1
OR51G1
C2orf27B
CGB8
RP1-32I10.10
NMUR2
RP11-332O19.5
SGCZ
OR2B11
OR2T33
KRTAP15-1
OR2J3
SPATA19
PANX3
OR4F16
PAGE3
USP17L2
SRY
SPACA7
RPTN
CYP26C1
LINC00935
OR4D5
TMC2
IFNA13
AC008498.1
XAGE5
C18orf63
ABCG5
BPIFB3
OR14I1
S100G
OR2T27
RFX6
LALBA
SLC22A25
CCDC177
OR4K2
KRTAP2-1
NEU2
PRAMEF17
SULT6B1
SLC22A12
OR10D3
C15orf60
OR2T29
OR6B1
SLCO1B7
OR2F1
CABP2
OR2AT4
H1FOO
OR14J1
AC015989.2
RP11-127H5.1
KDM4E
LCE1E
PRR20D
CACNG3
OPN1MW2
OR1G1
RP11-276H1.3
RNASE12
CRYGD
AC000003.2
MROH2B
GPR78
RP1-127H14.3
AC008394.1
SLC32A1
TLX1NB
CYP1A2
FOXB2
OR5T2
RTP2
LYPD4
GAGE2C
OPTC
ABCG8
TFAP2D
RP6-24A23.6
ZNF479
CXorf66
OR2T6
MUC22
KRTAP10-9
APOL5
MOGAT3
OR52L1
PRAMEF15
MTNR1B
PRAMEF1
C1orf180
SHCBP1L
SLC35G6
LRRIQ4
OR5J2
PABPC1L2A
FABP2
C15ORF31
HTR2C
TEX28P1
OR4M1
OR2AG2
MAGEA9B
GJD2
IFNK
TRHR
KRTAP21-1
OR13F1
HNRNPCL1
APOBEC1
KRTAP20-1
TRIM77
OR2G6
ZNF679
KCNV2
OR8U1
SPECC1L-ADORA2A
C15orf54
RP11-113D6.6
RSPH6A
UGT2B28
CTD-2192J16.24
CTD-2561J22.3
DIRC1
NKX2-4
OR10H5
ANKRD66
UGT2B10
AL138815.2
OR4X1
STRA8
MTRNR2L3
OR12D2
RP11-542P2.1
SPATA31A2
C3orf20
IFNA4
LRRC14B
BTBD17
STH
TSPAN16
AC025287.1
DYTN
RP11-131H24.4
C7orf72
DMP1
OR5P2
RP11-503N18.3
AL590483.1
KRT33B
TAS2R39
GNG13
C10orf120
KRT38
TAS2R60
OR10S1
OR11H4
EDDM3A
KRTAP2-4
NPY2R
OR2T34
TRIM71
ZNF716
HOXC12
MYOG
TSGA13
MCHR2
CYLC2
OR10A6
CSH2
TBC1D28
OR1J4
FOXE3
KRTAP6-3
OR14A2
WFDC6
BSND
DCAF4L2
TSRM
RP11-463C8.4
C3orf65
CTC-490E21.12
RNF222
OR2J1
TSPY10
INSL4
KRT74
OR4C6
ANKRD30A
FBXO47
OR5AK2
CRISP1
FAM47C
OC90
IFNA16
MYH4
AADACL4
PPIAL4A
MRGPRX3
TAS2R41
KRTAP13-4
SPANXN5
KRTAP4-5
OR4N2
OR5AU1
RP3-468K18.5
PRDM7
NUTM1
FAM188B2
XXbac-BPG32J3.20
FAM184B
TAS2R13
SLC22A6
SCP2D1
OR52B4
GPX6
AC007421.1
OR6T1
FNDC7
CNGA3
OR5H2
HTN1
RP11-116D17.1
RP11-463J10.2
PRAMEF14
KRTAP22-1
CTC-360G5.8
OPN1MW
LRIT2
HHLA1
NBPF6
CLRN1
PLAC1L
REXO1L1
RP11-432B6.3
IQCF6
MAGEB1
GAGE12B
AC009365.3
CTD-2587H24.4
C1orf141
AP001631.10
UCMA
OPRM1
KRTAP22-2
OR14C36
GCNT7
FAM71C
AL079342.1
MBL2
AP001024.2
C5orf47
SALL3
OR2L5
GAGE2B
RP11-661C8.3
MRGPRX1
TAF1L
SMIM21
AC005606.1
OR1Q1
PRAMEF6
RP11-520P18.5
S100A7L2
CD200R1L
MCCD1
RP11-204N11.1
LRIT1
CACNG2
SMLR1
C17orf78
C2orf78
PROP1
KRTAP9-2
PRAMEF5
RP11-865B13.1
LL22NC03-63E9.3
CHRNB3
LA16c-431H6.6
ZNF280A
NEUROD2
USP29
AC006946.15
HIGD2B
OR9A4
CT45A4
MAGEB3
AP000867.1
PATE3
OR4P4
RP11-770J1.4
AL160274.1
POU4F2
FAM46D
VWC2
CT45A6
MAGEB10
RP11-625H11.1
AC079612.1
IFNB1
OR6C2
OR5C1
GRK7
GPR151
HTN3
IL9
OR51I2
RAD21L1
GDF5OS
OR52N5
DYNAP
AC064874.1
EFCAB3
SSX7
GPR119
TRIML1
OR2D2
RGS21
OOSP1
SPATA31D1
PATE4
SERPINB12
ZIC5
LIM2
RP11-167N24.6
CCDC140
GAGE2A
SSX4
SMCO1
OR2L3
GABARAPL3
PBOV1
OR2AJ1
T
NMBR
THEG
GRXCR1
PRAMEF2
ZNF804B
TRPC5
TRPV5
OR10A2
GPR12
AC007204.1
ZNRF4
OR5AC2
AL359195.1
NOX3
AP001888.1
AC007375.1
PRG3
OR51I1
OR52K2
RP11-307N16.6
XAGE3
TPD52L3
AL078585.1
HIST1H2AA
OLIG3
DNAH17-AS1
OPRD1
C10orf53
ASB10
HTR6
CXorf22
TSPY3
CNGA2
2019-09-14
CTD-2203A3.1
OR52B2
WNT8A
OR6Q1
TRIM10
AL050303.1
RP11-321M21.3
ELSPBP1
RESP18
C9orf141
ANGPTL5
KRTAP1-4
IL1F10
NT5C1B-RDH14
OR2L13
TEX15
KRT32
GAGE12J
APOBEC4
KRT37
GABRA1
PSG2
RDH8
AC138393.1
EPPIN-WFDC6
ZCCHC5
PRB1
MSGN1
AC006967.1
MC2R
GAGE13
OR11H1
CALHM1
SSTR4
PRR25
BMP10
AMER3
PRAMEF20
OR8D1
GRXCR2
OR56A1
KRTAP8-1
TOPAZ1
FAM25E
IRG1
UBE2NL
TMEM257
CTD-2049J23.3
MDGA2
AC011500.1
C4orf40
OR1N1
C15orf43
USH2A
RP11-408E5.4
TRIM67
AC110792.1
OR1F1
ZFY
AL161784.1
CTD-2521M24.10
C7orf69
WI2-3308P17.2
AC006372.1
CYP2A13
AWAT2
A3GALT2
TAAR8
OR4N4
RXFP2
C7orf71
KRTAP6-2
OTOP1
KHDC3L
C16orf97
LYZL4
AC079341.1
IQCJ
PRAMEF18
WFDC13
RP1L1
AC026310.1
CSN2
BHLHA9
FGF16
SLC6A5
RP11-180C1.1
OR10T2
AC027309.1
ASZ1
C2orf57
SPATA31A4
KRTAP23-1
DSPP
HIST1H4L
FAM24A
SLC17A6
NKX2-6
IL36A
OR1E2
CETN1
PIRT
OR52E4
USP17L22
R3HDML
GADL1
LCN9
MAGEB16
AGXT2
MAS1
NPS
KRTAP12-1
SHOX
TMPRSS11F
OR9K2
OR1A2
VSX2
IRGC
AC078925.1
PRDM13
PRSS48
OR6K2
OR10G9
GOLGA8F
OR1K1
AMBN
KRTAP10-10
ZNF99
KRTAP10-3
OR1D2
KRTAP5-3
KRTAP9-8
RP11-404L6.2
KRTAP10-2
AC140481.2
HTR3E
FRG2
RP3-369A17.5
AC009892.10
VCX2
C16orf90
AC136604.1
OR2T12
DUXA
OR1L1
TRIM60
OR51B2
OR2A14
OR2H1
SLC10A2
PRR23B
SLC9B1P1
SYT16
AGBL1
TEX36
CTD-2140B24.4
CSN3
PRAMEF9
DEFB113
AADACL3
C3orf27
EFCAB9
PCDH11X
RD3L
MUC8
OR52I1
TMEM75
MBD3L3
AL391152.1
FSCB
AC019206.1
AC023632.1
CTB-167G5.5
PTF1A
AL050302.1
DRD3
OR51H1P
HTR1A
RP11-763F8.1
OR2AK2
TRIM43
OR5B21
CCT8L2
OR2D3
RP11-664I21.6
OR5A1
MMP26
C3orf84
FAM169B
SLC35D3
OR4C16
TAS2R9
KCNK16
SCGB1D4
RP11-480I12.4
GAGE2E
DEFB131
KRT12
TSNAX-DISC1
USP26
RP11-147C23.1
RHO
CCDC129
GAGE12F
OR6C4
TMPRSS12
OR52B6
LIPN
GOLGA6D
DEFB110
RP11-507M3.1
KRTAP4-7
OR4Q3
EDDM3B
OR52E2
CELA1
OR10A5
C9orf38
MC3R
KIAA1210
BSPH1
SMR3B
PFN3
AC061975.10
PRAMEF19
SLC15A5
LCE4A
TMEM202
C9orf171
OR2J2
ZNF645
CCKAR
LIN28A
OR8B4
KRTAP4-11
PRR20C
POU3F4
MTRNR2L5
NOBOX
OR2K2
GPR6
UROC1
OR5V1
C3orf56
L47234.1
OR10G4
GLRA4
OR1C1
C20orf187
PCDH11Y
UNC93A
OR1L3
TMSB4Y
ZNF729
C12orf77
C7orf33
SPZ1
OR4F6
PRR9
UBQLN3
GUCA1C
KRT84
UCP1
OTP
OR10J1
PRAMEF26
AC099552.4
AC008686.1
C10orf126
IFNA10
CCDC168
ZPBP2
OR7G3
OR4K15
PSKH2
NEUROD1
OR6A2
C8orf49
AC005358.1
OR6F1
EBLN1
OR6K6
SI
AC073657.1
ERVV-2
CT47B1
TRIM49D1
GPR22
ATP5L2
POTEB2
AC092850.1
OR2L8
MTRNR2L7
OR5B2
IL17A
WDR87
RP11-9B6.1
OR10A4
TRIM49C
OTOP2
TPTE2
AC004817.1
PRSS58
CDRT15L2
AC135983.2
GOT1L1
SLC25A31
DEFB136
DEFB134
SLITRK1
NCR2
INSM2
CLRN2
OTOP3
KRT3
ADAM29
RP11-410N8.4
GPR52
TMEM196
EPX
OR3A3
HIST1H4G
URAD
C17orf77
ACTL7A
GPX5
KLHL1
AC104794.4
RP11-58C22.1
AL109659.1
SEC14L3
RP11-812E19.9
FGF6
OR4F4
AC096582.1
DSCR4
OR51J1
CD300LD
SUN5
KCNG4
KRTAP19-7
RP11-761B3.1
PRSS54
OR13C2
POTEB
C3orf79
TAS2R40
TEX13B
GCM2
C6orf10
IFNL2
OR2T4
F9
IFNA6
NLRP5
CTD-2287O16.3
KIR3DL3
TFAP2B
OR13D1
C11orf34
EVX2
SMR3A
SLC22A9
PRAMEF11
RGPD4
CTA-299D3.8
LCT
FOXD4L6
LIPI
HOXD12
SULT1C3
RP11-352D3.2
OR1I1
KRTAP20-2
C17orf102
XAGE2B
RP5-850E9.3
SERTM1
OR4F15
RP11-187E13.2
HES3
AP000695.1
TSPYL6
POTED
LY6G6F
PRR20B
KERA
OR1B1
RP11-552I14.1
PRED58
OR5K1
KRTAP19-4
WFDC9
OR10H2
DEFB104B
DAZ1
TAS1R2
AC074212.3
GOLGA6L2
PLA2G2E
HSFY2
TMEM235
DKFZP434A062
AL589765.1
OR8D4
RP11-242G20.1
IFNA7
CSNK1A1L
SLC6A18
RP11-826N14.2
AKAP4
MAGEB5
DAZ2
C2orf53
SPATA31E1
OR2T2
TARM1
FSHR
TRIM40
DEFB104A
ASB17
IL22
AC092687.4
TSPY2
CABS1
DEFB112
HSFY1
FGF23
CEACAM18
OR2T10
GSX1
TSPY4
KRTAP12-4
ACTL9
TSPY8
CYorf17
RP11-219A15.1
OR6X1
TGM6
AP003062.1
VCY
VCY1B
KRTAP5-5
MOS
BOD1L2
KRTAP10-6
DAZ3
TSPY6P
GPRC6A
ACTRT2
BPIFA3
DAZ4
NEUROG1
OPALIN
FAM71B
PRAMEF21
RP11-386G21.1
OR4K14
OR2T35
TCP11X1
AL033381.1
OR12D3
CCDC27
OR5AP2
OR8J1
TNFSF12-TNFSF13
AC002451.1
AP000889.3
CRYGB
DEFB127
AC008132.1
TEX13A
TAS2R16
CRYGA
OR5T3
DEFB107B
OR5B12
OR10AG1
KRTAP25-1
OR4K13
OR2M5
TMPRSS11BNL
OR4C5
PRR23A
CTB-96E2.2
OR10C1
OR10J3
GFRA4
GPR32
OR10K2
OR7E24
OR6C76
OR7C2
OR2M2
OR4C13
HTR5A-AS1
OR11A1
PRNT
OR2F2
SLC17A2
GPR101
OR2G3
OR4X2
KRTAP13-1
DEFB107A
RP11-1396O13.13
OR2V2
NPVF
OR51V1
PRAMEF22
OR5M8
OR8H2
OR8K5
DAOA
PRAMEF3
KRTAP10-8
OR5T1
TSPY1
OR1A1
KRTAP10-12
OR10W1
KRTAP4-4
OR6J1
OR4F5
TXNDC8
KRTAP10-11
OR5H6
OR2A5
OR6C65
AC073188.1
OR9Q1
OR2B3
ARGFX
OR10G3
OR10K1
RPS4Y2
RBMY1A1
OR6N2
KRTAP13-3
OR1M1
OR51F2
KRTAP9-7
OR5AS1
OR2Y1
OR2C3
RBMY1D
OR7G1
TGIF2LY
OR6Y1
OR51A7
OR52A1
NANOS2
OR51F1
OR2G2
SLC35G3
OR5K4
OR8K1
OR4N5
OR4D9
RNASE9
KRTAP26-1
FAM47B
OR6C70
KRTAP27-1
PRR21
GLT6D1
OR4D1
OR1D5
TCP11X2
OR52R1
PRKACG
RBMY1B
OR4D11
KIF2B
OR10P1
C11orf44
GOLGA6L6
KRTAP4-2
OR4A16
BSX
CTD-2117L12.1
TRIM42
C13orf35
CST8
OR2V1
PRY2
AP000708.1
TPRX2P
RBMY1J
DEFB129
AC093802.1
BPY2C
BPY2
SCN10A
KRTAP12-2
OR2T5
OR52J3
HTR3D
BPY2B
MBD3L1
OR51T1
PRY
FLJ45079
RP11-487E13.1
ZNF705G
BIRC8
ZSCAN5C
AL390778.1
OR2T11
RBMY1E
OR2Z1
DKFZP434O1614
RBMY1F
CYLC1
GDF2
NEUROD6
PRAMEF8
PRAMEF10
RP11-363G10.2
CT47A6
AC025278.1
KRTAP10-5
OR51G2
OR4E2
AC004824.2
RP11-794P6.2
KRTAP10-7
OR10Z1
MTRNR2L13
RP11-1085N6.3
LRRC72
TEX28
OR5D14
ASIC5
DEFB133
SLC36A3
OR13C5
KRTAP24-1
OR5AN1
KRTAP4-3
GUCY2F
AL121901.1
BEND2
C14orf177
OR6N1
OR13C3
OR5M3
FAM90A26
C15orf32
OR2W1
AC132216.1
MFRP
CDY2A
AC026369.1
OR52M1
RP11-114H20.1
OR5M9
IFNA2
OR52K1
CDY2B
OR10A7
DEFB114
DUX4L4
OR51L1
OR51S1
OR51A4
CDY1
OR51D1
PPP3R2
IL3
OR10H3
KRTAP10-1
OR4C3
OR5L2
AC090574.1
OR5R1
OR4K17
OR8I2
OR4C12
CDY1B
OR4C15
OR1S1
MTRNR2L6
KRTAP20-3
OR5W2
AC013269.5
C17orf112
OR5AR1
OR4C46
BHLHE23
OR5D13
OR6P1
OR5H14
OR8J3
OR6C3
OR11G2
AC006156.1
OR9Q2
OR4A5
OR5F1
OR5A2
KRTAP21-3
OR7A10
AC004899.1
AC006455.1
RP11-257K9.8
RBMXL3
OR10X1
OR9G1
OR6C74
OR5H15
LACTBL1
MGC4771
RP11-295D22.1
OR2T1
OR10G6
AC007216.2
OR1S2
AP001024.1
BLACE
MBD3L5
OR7A17
OR6C1
TAAR2
CTD-3222D19.2
KRTAP9-6
AC010877.1
OR2AP1
OR4S1
OR13C4
POM121L12
AL669831.1
CTB-78H18.1
