## Supplementary Tables11-8 for "MetaOmGraph: a workbench for interactive exploratory data analysis of large expression datasets"

### Sheet: Description
Supplementary File 3
Sheet	Description
S11	Spearman correlation among the 16 upregulated genes computed using tumor, non-tumor and pooled (tumor and non-tumor) samples
S12	Spearman correlation among the 19 downregulated genes computed using tumor, non-tumor and pooled (tumor and non-tumor) samples
S13	Genes among the 19 downregulated genes showing strong correlation across pooled samples (tumor and non-tumor)
S14	Genes among the 19 downregulated genes showing strong correlation across tumor, non-tumor and pooled (tumor and non-tumor) samples
S15	Genes among the 19 downregulated genes showing strong correlation across tumor samples
S16	Genes among the 19 downregulated genes showing strong correlation across non-tumor samples
S17	Go term enrichment of the 16 upregulated genes
S18	Go term enrichment of the 5784 unregulated genes

### Sheet: Table S11 SpCorr Upregulated
Hugo_Symbol	Hugo_Symbol	Correlation(pooled)	Correlation(tumor)	Correlation(non-tumor)
BIRC5	BIRC5	1	1	1
BUB1	BUB1	1	1	1
CDC45	CDC45	1	1	1
CDKN2A	CDKN2A	1	1	1
CENPF	CENPF	1	1	1
DLGAP5	DLGAP5	1	1	1
FAM111B	FAM111B	1	1	1
KIF20A	KIF20A	1	1	1
KIF4A	KIF4A	1	1	1
MELK	MELK	1	1	1
MKI67	MKI67	1	1	1
PBK	PBK	1	1	1
PKMYT1	PKMYT1	1	1	1
TOP2A	TOP2A	1	1	1
TPX2	TPX2	1	1	1
UBE2C	UBE2C	1	1	1
KIF4A	TPX2	0.9576	0.9404	0.8486
TPX2	UBE2C	0.9572	0.9372	0.8859
DLGAP5	BUB1	0.9524	0.9381	0.8608
TPX2	BUB1	0.9486	0.9312	0.8537
TPX2	TOP2A	0.9478	0.9174	0.8798
DLGAP5	TPX2	0.9467	0.9189	0.8578
MELK	TPX2	0.9461	0.9165	0.8741
DLGAP5	MELK	0.946	0.92	0.8594
DLGAP5	KIF20A	0.9459	0.9207	0.8535
DLGAP5	KIF4A	0.944	0.9221	0.8193
KIF20A	TPX2	0.9433	0.9144	0.8416
MELK	KIF4A	0.9433	0.9152	0.8699
BIRC5	TPX2	0.9429	0.9047	0.8843
MELK	BUB1	0.9427	0.919	0.8788
BIRC5	UBE2C	0.9423	0.8995	0.9095
KIF4A	BUB1	0.9422	0.9226	0.844
CENPF	KIF4A	0.942	0.9147	0.8485
KIF20A	KIF4A	0.9416	0.917	0.8304
CENPF	TPX2	0.9412	0.9121	0.844
TOP2A	UBE2C	0.941	0.9002	0.9064
KIF4A	TOP2A	0.9408	0.9065	0.8676
DLGAP5	TOP2A	0.9399	0.9048	0.8574
CENPF	KIF20A	0.9396	0.9084	0.8481
MELK	TOP2A	0.9386	0.8977	0.8935
BIRC5	KIF4A	0.9385	0.9027	0.8426
BUB1	TOP2A	0.9383	0.9074	0.8795
BIRC5	TOP2A	0.9368	0.8943	0.8841
BIRC5	MELK	0.9355	0.895	0.8777
BIRC5	DLGAP5	0.9354	0.8954	0.8636
CENPF	TOP2A	0.935	0.8981	0.8609
KIF20A	TOP2A	0.935	0.8944	0.8643
KIF4A	UBE2C	0.9348	0.8918	0.8669
KIF20A	BUB1	0.9343	0.9043	0.8587
MELK	UBE2C	0.9331	0.8864	0.8926
BUB1	UBE2C	0.9311	0.8896	0.8893
DLGAP5	CENPF	0.9311	0.8958	0.8262
BIRC5	KIF20A	0.9301	0.8879	0.8522
DLGAP5	MKI67	0.9299	0.8849	0.8926
DLGAP5	UBE2C	0.9294	0.8807	0.876
MKI67	KIF4A	0.929	0.8994	0.8629
CENPF	BUB1	0.9288	0.8964	0.8535
BIRC5	BUB1	0.9286	0.889	0.8769
MKI67	TPX2	0.9286	0.8952	0.8783
KIF20A	MELK	0.9274	0.8907	0.8473
MKI67	BUB1	0.9263	0.8939	0.8925
KIF20A	UBE2C	0.9244	0.8758	0.8764
MKI67	MELK	0.9224	0.8726	0.9053
BIRC5	CDC45	0.9219	0.8917	0.8246
CENPF	MELK	0.9208	0.8779	0.8442
MELK	CDC45	0.9202	0.8771	0.8346
DLGAP5	PBK	0.9178	0.8728	0.8369
CENPF	UBE2C	0.9166	0.8592	0.8636
PBK	MELK	0.9162	0.8661	0.8391
CENPF	MKI67	0.9146	0.874	0.8484
BIRC5	CENPF	0.9137	0.8573	0.8361
MKI67	TOP2A	0.9135	0.8569	0.9025
KIF20A	MKI67	0.9127	0.8651	0.867
BIRC5	PBK	0.9117	0.8591	0.8411
TPX2	CDC45	0.9105	0.8659	0.8229
PBK	TPX2	0.9096	0.8562	0.8375
PBK	KIF4A	0.9095	0.8643	0.8119
PBK	TOP2A	0.9086	0.8562	0.838
TOP2A	CDC45	0.9067	0.8587	0.8127
PBK	BUB1	0.9061	0.8641	0.8276
BUB1	CDC45	0.906	0.8651	0.8121
MKI67	UBE2C	0.9058	0.8357	0.9187
CDC45	UBE2C	0.9057	0.8585	0.8238
DLGAP5	CDC45	0.9037	0.86	0.8003
KIF20A	PBK	0.9022	0.8525	0.817
BIRC5	MKI67	0.9016	0.828	0.9028
KIF4A	CDC45	0.9013	0.8586	0.7774
CENPF	PBK	0.8964	0.8439	0.8056
PBK	UBE2C	0.8942	0.8206	0.8489
KIF20A	CDC45	0.8899	0.8367	0.7871
MKI67	PBK	0.8878	0.8177	0.8378
PKMYT1	UBE2C	0.8807	0.8103	0.8317
PBK	CDC45	0.8786	0.8158	0.7854
MKI67	CDC45	0.8783	0.8147	0.8263
BIRC5	PKMYT1	0.8773	0.7992	0.8323
PKMYT1	MELK	0.876	0.7989	0.8104
PKMYT1	CDC45	0.8759	0.8001	0.8007
CENPF	CDC45	0.8754	0.8142	0.7761
PKMYT1	TPX2	0.8698	0.7931	0.7925
PKMYT1	KIF4A	0.8647	0.7894	0.7676
PKMYT1	TOP2A	0.8604	0.7707	0.8001
CENPF	PKMYT1	0.8539	0.7754	0.7523
KIF20A	PKMYT1	0.8532	0.7698	0.7717
DLGAP5	PKMYT1	0.8508	0.7614	0.7894
PKMYT1	BUB1	0.8508	0.7622	0.8049
PKMYT1	MKI67	0.8477	0.7636	0.8266
MELK	FAM111B	0.8461	0.7322	0.8517
KIF4A	FAM111B	0.8438	0.7418	0.8008
TOP2A	FAM111B	0.834	0.7144	0.8308
DLGAP5	FAM111B	0.8338	0.7213	0.8131
TPX2	FAM111B	0.8337	0.7112	0.8262
PKMYT1	PBK	0.8333	0.7375	0.7757
BUB1	FAM111B	0.8331	0.7178	0.8255
CENPF	FAM111B	0.8304	0.7262	0.7936
KIF20A	FAM111B	0.8293	0.7133	0.8024
MKI67	FAM111B	0.8261	0.718	0.8491
FAM111B	CDC45	0.8206	0.6761	0.8152
PBK	FAM111B	0.8105	0.6823	0.7979
BIRC5	FAM111B	0.8071	0.6594	0.8412
PKMYT1	FAM111B	0.7947	0.6315	0.8039
FAM111B	UBE2C	0.7935	0.6354	0.8391
CDKN2A	UBE2C	0.49	0.3923	0.2781
CDKN2A	TPX2	0.4836	0.3777	0.2451
CDKN2A	MELK	0.4834	0.3677	0.315
CENPF	CDKN2A	0.4812	0.3537	0.3091
KIF20A	CDKN2A	0.4779	0.3529	0.2776
CDKN2A	BUB1	0.4773	0.3636	0.2961
CDKN2A	TOP2A	0.4764	0.3573	0.2887
CDKN2A	KIF4A	0.4763	0.3616	0.2813
BIRC5	CDKN2A	0.4756	0.3689	0.2702
DLGAP5	CDKN2A	0.4726	0.3643	0.2697
CDKN2A	CDC45	0.4629	0.3468	0.2709
PKMYT1	CDKN2A	0.4569	0.2996	0.3002
MKI67	CDKN2A	0.433	0.3084	0.287
CDKN2A	FAM111B	0.4273	0.2629	0.2494
PBK	CDKN2A	0.4203	0.2933	0.2553

### Sheet: Table S12 SpCorr Downregulated
Hugo_Symbol	Hugo_Symbol	Correlation(pooled)	Correlation(tumor)	Correlation(non-tumor)
ADH1B	ADH1B	1	1	1
C7	C7	1	1	1
CHRDL1	CHRDL1	1	1	1
CMTM5	CMTM5	1	1	1
DCN	DCN	1	1	1
DES	DES	1	1	1
DPT	DPT	1	1	1
GPM6A	GPM6A	1	1	1
GSTM5	GSTM5	1	1	1
HPD	HPD	1	1	1
HSPB6	HSPB6	1	1	1
MRGPRF	MRGPRF	1	1	1
NKAPL	NKAPL	1	1	1
PEG3	PEG3	1	1	1
PI16	PI16	1	1	1
PTGDS	PTGDS	1	1	1
SCN7A	SCN7A	1	1	1
TCEAL2	TCEAL2	1	1	1
TGFBR3	TGFBR3	1	1	1
DCN	DPT	0.8445	0.8223	0.6913
MRGPRF	DES	0.8086	0.6905	0.833
HSPB6	DES	0.7816	0.611	0.7574
HSPB6	MRGPRF	0.7796	0.632	0.8004
PI16	CHRDL1	0.7663	0.6235	0.5295
GSTM5	CHRDL1	0.764	0.6033	0.5803
SCN7A	CHRDL1	0.7629	0.6537	0.555
GSTM5	HSPB6	0.7586	0.5837	0.5808
HSPB6	CHRDL1	0.742	0.5538	0.6236
GSTM5	SCN7A	0.7418	0.6096	0.5157
GSTM5	DPT	0.7389	0.5773	0.5972
GSTM5	PI16	0.7296	0.539	0.5615
GSTM5	MRGPRF	0.7254	0.6122	0.5112
PI16	HSPB6	0.7254	0.5479	0.5519
CHRDL1	DPT	0.7229	0.5572	0.5855
PI16	DPT	0.717	0.4953	0.6983
SCN7A	MRGPRF	0.7169	0.5881	0.6003
ADH1B	C7	0.7164	0.6254	0.5323
GSTM5	DCN	0.7117	0.5988	0.6908
SCN7A	DPT	0.7044	0.5818	0.4854
C7	HSPB6	0.7019	0.5498	0.509
GSTM5	C7	0.6973	0.5558	0.4541
CHRDL1	TCEAL2	0.6955	0.5041	0.5219
HSPB6	CMTM5	0.6931	0.463	0.6669
GSTM5	CMTM5	0.6915	0.4588	0.6073
DCN	SCN7A	0.6894	0.6044	0.5472
SCN7A	DES	0.6887	0.4738	0.6403
CHRDL1	MRGPRF	0.6872	0.5572	0.5373
CHRDL1	DES	0.6847	0.4963	0.4762
HSPB6	SCN7A	0.6845	0.4636	0.6233
DCN	CHRDL1	0.6827	0.5504	0.6395
C7	CHRDL1	0.678	0.5217	0.4836
GSTM5	DES	0.6773	0.4813	0.4064
C7	SCN7A	0.6658	0.5015	0.5628
PI16	TCEAL2	0.6629	0.4619	0.5176
HSPB6	TCEAL2	0.6626	0.4679	0.4195
C7	GPM6A	0.6618	0.472	0.5427
DES	CMTM5	0.6602	0.42	0.6399
TCEAL2	DES	0.66	0.4809	0.3961
DCN	MRGPRF	0.6563	0.5917	0.4776
CHRDL1	CMTM5	0.6467	0.4187	0.4609
NKAPL	GPM6A	0.6463	0.486	0.4644
TCEAL2	CMTM5	0.645	0.4734	0.3428
DPT	MRGPRF	0.6443	0.505	0.5133
PI16	CMTM5	0.64	0.4018	0.4908
MRGPRF	CMTM5	0.6397	0.3986	0.6736
PI16	SCN7A	0.6349	0.4648	0.3528
SCN7A	CMTM5	0.6323	0.3567	0.6771
PI16	DCN	0.6298	0.4535	0.5815
GSTM5	TCEAL2	0.6285	0.3949	0.4256
GSTM5	PTGDS	0.6272	0.5773	0.4329
HSPB6	DPT	0.6271	0.3244	0.6557
PI16	C7	0.6265	0.4492	0.3817
GPM6A	TCEAL2	0.6198	0.3933	0.5392
PI16	DES	0.6152	0.3809	0.4393
SCN7A	PTGDS	0.6089	0.5696	0.296
PI16	MRGPRF	0.6072	0.4243	0.4286
C7	CMTM5	0.6071	0.4242	0.3977
C7	DPT	0.6028	0.3446	0.5264
ADH1B	HSPB6	0.6026	0.4153	0.3024
TGFBR3	HSPB6	0.6003	0.3176	0.6518
GPM6A	CMTM5	0.6002	0.3966	0.3993
HSPB6	GPM6A	0.5961	0.3676	0.3582
C7	NKAPL	0.5939	0.4086	0.3842
CHRDL1	PTGDS	0.5938	0.5828	0.1987
HSPB6	NKAPL	0.5926	0.3706	0.4276
CHRDL1	GPM6A	0.589	0.3142	0.5759
MRGPRF	PTGDS	0.5887	0.5911	0.1598
SCN7A	TCEAL2	0.5885	0.4258	0.2435
ADH1B	DPT	0.582	0.3606	0.3143
TCEAL2	MRGPRF	0.5795	0.4131	0.3626
TGFBR3	NKAPL	0.5771	0.3707	0.521
TGFBR3	GPM6A	0.5745	0.3395	0.4798
C7	DES	0.5739	0.3892	0.3536
NKAPL	TCEAL2	0.5739	0.323	0.5026
DCN	HSPB6	0.5736	0.3378	0.5795
HSPB6	PTGDS	0.5718	0.5277	0.1861
TGFBR3	C7	0.5711	0.3049	0.58
PEG3	NKAPL	0.5708	0.4399	0.5072
GSTM5	GPM6A	0.5702	0.2889	0.4121
DPT	CMTM5	0.5672	0.2487	0.5475
TGFBR3	CHRDL1	0.5664	0.2285	0.6816
C7	MRGPRF	0.5637	0.359	0.4373
TGFBR3	PI16	0.5625	0.2986	0.4178
DCN	C7	0.5615	0.3079	0.6661
GSTM5	NKAPL	0.5614	0.3294	0.3143
ADH1B	SCN7A	0.5606	0.3561	0.4415
TGFBR3	CMTM5	0.5596	0.3096	0.4588
GSTM5	ADH1B	0.5593	0.3698	0.2334
C7	TCEAL2	0.559	0.3479	0.3489
C7	PTGDS	0.5547	0.5218	0.2192
TGFBR3	GSTM5	0.5529	0.2486	0.492
PI16	GPM6A	0.5528	0.2994	0.3295
PI16	NKAPL	0.5525	0.3285	0.3223
NKAPL	CMTM5	0.5517	0.3441	0.317
PEG3	TCEAL2	0.5504	0.3524	0.5858
PI16	ADH1B	0.5464	0.3709	0.0704
PI16	PEG3	0.5447	0.3836	0.3463
ADH1B	CHRDL1	0.5417	0.3784	0.238
NKAPL	CHRDL1	0.536	0.236	0.509
DCN	ADH1B	0.5343	0.3301	0.5292
DES	PTGDS	0.5323	0.4959	0.0927
TGFBR3	ADH1B	0.523	0.2512	0.463
PEG3	GPM6A	0.5175	0.3378	0.3992
DPT	TCEAL2	0.512	0.19	0.4623
TGFBR3	PEG3	0.5115	0.3221	0.3855
HSPB6	PEG3	0.5059	0.3207	0.3579
SCN7A	GPM6A	0.5051	0.2205	0.5116
DPT	PTGDS	0.5033	0.4668	0.119
DCN	CMTM5	0.5015	0.2415	0.4732
GSTM5	PEG3	0.5015	0.3087	0.3624
PEG3	CHRDL1	0.4994	0.275	0.4175
DPT	DES	0.497	0.1849	0.4362
GPM6A	DES	0.4967	0.2448	0.2769
TGFBR3	TCEAL2	0.4963	0.2035	0.4086
CMTM5	PTGDS	0.4958	0.3865	0.2472
ADH1B	GPM6A	0.4945	0.2253	0.3291
TGFBR3	DPT	0.4944	0.1142	0.4924
PEG3	DPT	0.4934	0.2388	0.4285
TGFBR3	SCN7A	0.488	0.1255	0.6287
PI16	PTGDS	0.4855	0.4189	0.1096
DCN	PTGDS	0.4846	0.4459	0.2864
TGFBR3	DCN	0.4824	0.1404	0.6409
ADH1B	HPD	0.4773	0.3204	0.4282
TGFBR3	MRGPRF	0.477	0.1705	0.556
GPM6A	DPT	0.4743	0.0686	0.4755
ADH1B	CMTM5	0.472	0.2081	0.2388
NKAPL	DPT	0.4719	0.1525	0.3191
TGFBR3	DES	0.4706	0.1497	0.4971
ADH1B	MRGPRF	0.4677	0.2368	0.2696
C7	PEG3	0.463	0.27	0.3427
ADH1B	NKAPL	0.4625	0.214	0.2167
PEG3	CMTM5	0.4604	0.2665	0.2529
NKAPL	DES	0.4584	0.1846	0.3047
NKAPL	MRGPRF	0.4584	0.199	0.381
DCN	DES	0.4495	0.2433	0.3113
DCN	PEG3	0.4476	0.2225	0.4043
C7	HPD	0.4394	0.3082	0.4078
DCN	TCEAL2	0.4378	0.1892	0.3451
NKAPL	SCN7A	0.4364	0.1459	0.3071
GPM6A	MRGPRF	0.4342	0.1347	0.3314
TCEAL2	PTGDS	0.4232	0.3613	-0.0309
DCN	NKAPL	0.4132	0.1372	0.3262
ADH1B	PTGDS	0.4056	0.3408	0.089
PEG3	SCN7A	0.4032	0.2274	0.0998
HSPB6	HPD	0.4	0.2462	0.3809
ADH1B	DES	0.3941	0.1412	0.0712
ADH1B	PEG3	0.3935	0.1758	0.1238
DCN	GPM6A	0.3928	0.007	0.5084
PEG3	MRGPRF	0.3769	0.1519	0.3017
HPD	GPM6A	0.3721	0.2565	0.1097
HPD	NKAPL	0.3502	0.1931	0.2532
TGFBR3	HPD	0.3392	0.1721	0.3432
GPM6A	PTGDS	0.3228	0.1809	0.0236
PEG3	DES	0.3217	0.0451	0.167
ADH1B	TCEAL2	0.3176	0.027	-0.1028
HPD	CMTM5	0.2982	0.138	0.1994
TGFBR3	PTGDS	0.2849	0.091	0.1139
HPD	PTGDS	0.2682	0.15	0.2787
GSTM5	HPD	0.2678	0.0623	0.2274
HPD	MRGPRF	0.2669	0.0528	0.3396
NKAPL	PTGDS	0.2644	0.1246	-0.0894
HPD	DES	0.2621	0.1186	0.1589
PEG3	PTGDS	0.2053	0.0876	-0.0836
HPD	CHRDL1	0.2045	-0.003	0.1806
HPD	SCN7A	0.186	-0.0573	0.2554
PEG3	HPD	0.1659	-0.0077	0.1272
PI16	HPD	0.1626	-0.0562	0.0381
HPD	TCEAL2	0.159	-0.0138	-0.0319
HPD	DPT	0.0977	-0.2056	0.1003
DCN	HPD	0.0565	-0.2292	0.2642

### Sheet: Table S13 Dwn_strong_in_pooled
Hugo_Symbol	Hugo_Symbol	Correlation(pooled)	Correlation(tumor)	Correlation(non-tumor)
DCN	DPT	0.8445	0.8223	0.6913
MRGPRF	DES	0.8086	0.6905	0.833
HSPB6	DES	0.7816	0.611	0.7574
HSPB6	MRGPRF	0.7796	0.632	0.8004
PI16	CHRDL1	0.7663	0.6235	0.5295
GSTM5	CHRDL1	0.764	0.6033	0.5803
SCN7A	CHRDL1	0.7629	0.6537	0.555
GSTM5	HSPB6	0.7586	0.5837	0.5808
HSPB6	CHRDL1	0.742	0.5538	0.6236
GSTM5	SCN7A	0.7418	0.6096	0.5157
GSTM5	DPT	0.7389	0.5773	0.5972
GSTM5	PI16	0.7296	0.539	0.5615
GSTM5	MRGPRF	0.7254	0.6122	0.5112
PI16	HSPB6	0.7254	0.5479	0.5519
CHRDL1	DPT	0.7229	0.5572	0.5855
PI16	DPT	0.717	0.4953	0.6983
SCN7A	MRGPRF	0.7169	0.5881	0.6003
ADH1B	C7	0.7164	0.6254	0.5323
GSTM5	DCN	0.7117	0.5988	0.6908
SCN7A	DPT	0.7044	0.5818	0.4854
C7	HSPB6	0.7019	0.5498	0.509
GSTM5	C7	0.6973	0.5558	0.4541
CHRDL1	TCEAL2	0.6955	0.5041	0.5219
HSPB6	CMTM5	0.6931	0.463	0.6669
GSTM5	CMTM5	0.6915	0.4588	0.6073
DCN	SCN7A	0.6894	0.6044	0.5472
SCN7A	DES	0.6887	0.4738	0.6403
CHRDL1	MRGPRF	0.6872	0.5572	0.5373
CHRDL1	DES	0.6847	0.4963	0.4762
HSPB6	SCN7A	0.6845	0.4636	0.6233
DCN	CHRDL1	0.6827	0.5504	0.6395
C7	CHRDL1	0.678	0.5217	0.4836
GSTM5	DES	0.6773	0.4813	0.4064
C7	SCN7A	0.6658	0.5015	0.5628
PI16	TCEAL2	0.6629	0.4619	0.5176
HSPB6	TCEAL2	0.6626	0.4679	0.4195
C7	GPM6A	0.6618	0.472	0.5427
DES	CMTM5	0.6602	0.42	0.6399
TCEAL2	DES	0.66	0.4809	0.3961
DCN	MRGPRF	0.6563	0.5917	0.4776
CHRDL1	CMTM5	0.6467	0.4187	0.4609
NKAPL	GPM6A	0.6463	0.486	0.4644
TCEAL2	CMTM5	0.645	0.4734	0.3428
DPT	MRGPRF	0.6443	0.505	0.5133
PI16	CMTM5	0.64	0.4018	0.4908
MRGPRF	CMTM5	0.6397	0.3986	0.6736
PI16	SCN7A	0.6349	0.4648	0.3528
SCN7A	CMTM5	0.6323	0.3567	0.6771
PI16	DCN	0.6298	0.4535	0.5815
GSTM5	TCEAL2	0.6285	0.3949	0.4256
GSTM5	PTGDS	0.6272	0.5773	0.4329
HSPB6	DPT	0.6271	0.3244	0.6557
PI16	C7	0.6265	0.4492	0.3817
GPM6A	TCEAL2	0.6198	0.3933	0.5392
PI16	DES	0.6152	0.3809	0.4393
SCN7A	PTGDS	0.6089	0.5696	0.296
PI16	MRGPRF	0.6072	0.4243	0.4286
C7	CMTM5	0.6071	0.4242	0.3977
C7	DPT	0.6028	0.3446	0.5264
ADH1B	HSPB6	0.6026	0.4153	0.3024
TGFBR3	HSPB6	0.6003	0.3176	0.6518
GPM6A	CMTM5	0.6002	0.3966	0.3993

### Sheet: Table S14 Dwn_strong_in_all
Hugo_Symbol	Hugo_Symbol	Correlation(pooled)	Correlation(tumor)	Correlation(non-tumor)
DCN	DPT	0.8445	0.8223	0.6913
MRGPRF	DES	0.8086	0.6905	0.833
HSPB6	DES	0.7816	0.611	0.7574
HSPB6	MRGPRF	0.7796	0.632	0.8004

### Sheet: Tab S15 Dwn_strong_in_tumor
Hugo_Symbol	Hugo_Symbol	Correlation(pooled)	Correlation(tumor)	Correlation(non-tumor)
PI16	CHRDL1	0.7663	0.6235	0.5295
GSTM5	CHRDL1	0.764	0.6033	0.5803
SCN7A	CHRDL1	0.7629	0.6537	0.555
GSTM5	SCN7A	0.7418	0.6096	0.5157
GSTM5	MRGPRF	0.7254	0.6122	0.5112
ADH1B	C7	0.7164	0.6254	0.5323
DCN	SCN7A	0.6894	0.6044	0.5472

### Sheet: Tab S16 Dwn_strong_in_nontumor
Hugo_Symbol	Hugo_Symbol	Correlation(pooled)	Correlation(tumor)	Correlation(non-tumor)
HSPB6	CHRDL1	0.742	0.5538	0.6236
PI16	DPT	0.717	0.4953	0.6983
SCN7A	MRGPRF	0.7169	0.5881	0.6003
GSTM5	DCN	0.7117	0.5988	0.6908
HSPB6	CMTM5	0.6931	0.463	0.6669
GSTM5	CMTM5	0.6915	0.4588	0.6073
SCN7A	DES	0.6887	0.4738	0.6403
HSPB6	SCN7A	0.6845	0.4636	0.6233
DCN	CHRDL1	0.6827	0.5504	0.6395
DES	CMTM5	0.6602	0.42	0.6399
MRGPRF	CMTM5	0.6397	0.3986	0.6736
SCN7A	CMTM5	0.6323	0.3567	0.6771
HSPB6	DPT	0.6271	0.3244	0.6557
TGFBR3	HSPB6	0.6003	0.3176	0.6518
TGFBR3	CHRDL1	0.5664	0.2285	0.6816
DCN	C7	0.5615	0.3079	0.6661
TGFBR3	SCN7A	0.488	0.1255	0.6287
TGFBR3	DCN	0.4824	0.1404	0.6409

### Sheet: Table S17 Upreg GO
term_ID	description	frequency	log10 p-value	p-value
GO:0000278	mitotic cell cycle	0.0582	-15.9748	1.05974e-16
GO:1903047	mitotic cell cycle process	0.0529	-14.7805	1.65768e-15
GO:0007049	cell cycle	0.1	-11.9459	1.13266e-12
GO:0022402	cell cycle process	0.077	-11.8645	1.36616e-12
GO:0000280	nuclear division	0.0351	-10.3937	4.03924e-11
GO:0048285	organelle fission	0.0377	-9.9919	1.01883e-10
GO:0007346	regulation of mitotic cell cycle	0.0299	-8.6567	2.20445e-09
GO:0010564	regulation of cell cycle process	0.0339	-7.899	1.26183e-08
GO:0044772	mitotic cell cycle phase transition	0.0306	-7.6186	2.40658e-08
GO:0051726	regulation of cell cycle	0.0584	-7.5118	3.07751e-08
GO:0044770	cell cycle phase transition	0.0323	-7.3358	4.6153e-08
GO:0007059	chromosome segregation	0.0194	-6.0831	8.25848e-07
GO:0007088	regulation of mitotic nuclear division	0.0089	-5.8328	1.4696e-06
GO:0051301	cell division	0.0326	-5.6811	2.08401e-06
GO:0051783	regulation of nuclear division	0.0102	-5.5279	2.96551e-06
GO:1901990	regulation of mitotic cell cycle phase transition	0.0187	-5.3474	4.49366e-06
GO:1901987	regulation of cell cycle phase transition	0.0199	-5.1134	7.70194e-06
GO:0033043	regulation of organelle organization	0.0608	-4.3777	4.19083e-05
GO:0033044	regulation of chromosome organization	0.0082	-4.2828	5.21435e-05
GO:0006996	organelle organization	0.1941	-4.2751	5.30762e-05
GO:0000819	sister chromatid segregation	0.0129	-4.0003	9.99309e-05
GO:0051304	chromosome separation	0.004	-3.6291	0.000234909
GO:0051983	regulation of chromosome segregation	0.0049	-3.3962	0.000401606
GO:0051276	chromosome organization	0.0357	-3.3698	0.000426776
GO:0098813	nuclear chromosome segregation	0.0169	-3.2946	0.000507458
GO:0051128	regulation of cellular component organization	0.1334	-2.9466	0.00113084
GO:0000070	mitotic sister chromatid segregation	0.008	-2.739	0.0018239
GO:0030071	regulation of mitotic metaphase/anaphase transition	0.0026	-2.5216	0.00300885
GO:0090307	mitotic spindle assembly	0.0036	-2.4719	0.00337365
GO:1902099	regulation of metaphase/anaphase transition of cell cycle	0.0027	-2.4719	0.00337365
GO:0007091	metaphase/anaphase transition of mitotic cell cycle	0.0027	-2.4478	0.00356615
GO:0044784	metaphase/anaphase transition of cell cycle	0.0028	-2.4008	0.00397375
GO:0010965	regulation of mitotic sister chromatid separation	0.0027	-2.3779	0.0041889
GO:0051306	mitotic sister chromatid separation	0.0028	-2.3117	0.00487865
GO:0033047	regulation of mitotic sister chromatid segregation	0.0031	-2.1504	0.00707294
GO:0000075	cell cycle checkpoint	0.0131	-2.137	0.00729458

### Sheet: Table S18 Unreg GO
term_ID	description	frequency	log10 p-value	p-value
GO:0006396	RNA processing	0.0528	-112.243	5.72137e-113
GO:0016071	mRNA metabolic process	0.03935	-101.714	1.93063e-102
GO:0090304	nucleic acid metabolic process	0.29879	-98.6085	2.4632e-99
GO:0010467	gene expression	0.30542	-97.2419	5.72928e-98
GO:0034641	cellular nitrogen compound metabolic process	0.37432	-97.2299	5.88979e-98
GO:0006139	nucleobase-containing compound metabolic process	0.33601	-88.507	3.11172e-89
GO:0016070	RNA metabolic process	0.26924	-86.3619	4.3461e-87
GO:0046483	heterocycle metabolic process	0.34576	-81.2072	6.20583e-82
GO:0006725	cellular aromatic compound metabolic process	0.34801	-77.9815	1.04352e-78
GO:0044237	cellular metabolic process	0.59486	-70.9712	1.06856e-71
GO:1901360	organic cyclic compound metabolic process	0.35978	-70.8255	1.49451e-71
GO:0043170	macromolecule metabolic process	0.53306	-70.537	2.90402e-71
GO:0006397	mRNA processing	0.02781	-70.5352	2.91608e-71
GO:0044260	cellular macromolecule metabolic process	0.48748	-69.5277	2.96688e-70
GO:0034645	cellular macromolecule biosynthetic process	0.29209	-68.4546	3.51075e-69
GO:0044265	cellular macromolecule catabolic process	0.05568	-64.936	1.15878e-65
GO:0009059	macromolecule biosynthetic process	0.30127	-64.8294	1.48115e-65
GO:0006412	translation	0.03693	-64.0947	8.04081e-65
GO:0008380	RNA splicing	0.02418	-63.1575	6.95825e-64
GO:0043043	peptide biosynthetic process	0.03832	-60.4674	3.40879e-61
GO:0046907	intracellular transport	0.10023	-59.4017	3.96552e-60
GO:0044271	cellular nitrogen compound biosynthetic process	0.28696	-58.6323	2.33185e-59
GO:0006807	nitrogen compound metabolic process	0.40081	-56.1872	6.4983e-57
GO:0006886	intracellular protein transport	0.06145	-54.512	3.0761e-55
GO:0009057	macromolecule catabolic process	0.06878	-54.2424	5.72269e-55
GO:0034660	ncRNA metabolic process	0.03226	-53.7601	1.7374e-54
GO:0022613	ribonucleoprotein complex biogenesis	0.02597	-51.3704	4.26187e-52
GO:1901576	organic substance biosynthetic process	0.36451	-50.1217	7.55614e-51
GO:0000375	RNA splicing, via transesterification reactions	0.01858	-49.4006	3.97558e-50
GO:0044249	cellular biosynthetic process	0.35955	-49.0433	9.05107e-50
GO:0000377	RNA splicing, via transesterification reactions with bulged adenosine as nucleophile	0.01841	-48.2386	5.77298e-49
GO:0000398	mRNA splicing, via spliceosome	0.01841	-48.2386	5.77298e-49
GO:0044238	primary metabolic process	0.60306	-47.9501	1.12176e-48
GO:0043604	amide biosynthetic process	0.04264	-47.8693	1.35114e-48
GO:0008152	metabolic process	0.64841	-47.4732	3.36357e-48
GO:0009058	biosynthetic process	0.36924	-47.3235	4.74788e-48
GO:0006518	peptide metabolic process	0.04599	-47.2558	5.54881e-48
GO:0033365	protein localization to organelle	0.05303	-45.4646	3.43084e-46
GO:0070647	protein modification by small protein conjugation or removal	0.06399	-44.3982	3.99761e-45
GO:0070727	cellular macromolecule localization	0.09654	-43.708	1.95884e-44
GO:0071704	organic substance metabolic process	0.62701	-43.7023	1.98472e-44
GO:0034613	cellular protein localization	0.09579	-43.2461	5.67414e-44
GO:0044267	cellular protein metabolic process	0.28505	-43.0623	8.66363e-44
GO:0034470	ncRNA processing	0.02268	-42.4383	3.64502e-43
GO:0010468	regulation of gene expression	0.25084	-40.5982	2.52232e-41
GO:0051649	establishment of localization in cell	0.11864	-39.8565	1.39155e-40
GO:0006996	organelle organization	0.19411	-39.5016	3.15065e-40
GO:0051641	cellular localization	0.14905	-39.3782	4.18601e-40
GO:0072594	establishment of protein localization to organelle	0.03837	-37.5131	3.06832e-38
GO:0043632	modification-dependent macromolecule catabolic process	0.03381	-35.1442	7.17464e-36
GO:0015031	protein transport	0.10889	-35.0307	9.31751e-36
GO:0006511	ubiquitin-dependent protein catabolic process	0.03306	-34.7275	1.87284e-35
GO:0019941	modification-dependent protein catabolic process	0.03347	-34.7059	1.96834e-35
GO:0044257	cellular protein catabolic process	0.03912	-34.2562	5.5437e-35
GO:0045184	establishment of protein localization	0.11829	-34.1938	6.4003e-35
GO:2000112	regulation of cellular macromolecule biosynthetic process	0.2322	-33.5898	2.57158e-34
GO:0019219	regulation of nucleobase-containing compound metabolic process	0.23912	-33.3611	4.35412e-34
GO:0006413	translational initiation	0.01108	-33.2982	5.03269e-34
GO:0010556	regulation of macromolecule biosynthetic process	0.23855	-33.1588	6.93745e-34
GO:0051603	proteolysis involved in cellular protein catabolic process	0.0371	-32.9433	1.13946e-33
GO:0015833	peptide transport	0.01529	-32.2871	5.16297e-33
GO:0030163	protein catabolic process	0.04645	-32.2238	5.9731e-33
GO:0006402	mRNA catabolic process	0.01316	-31.691	2.03704e-32
GO:0070972	protein localization to endoplasmic reticulum	0.00739	-31.5041	3.13256e-32
GO:0043603	cellular amide metabolic process	0.05488	-31.2452	5.68591e-32
GO:0042886	amide transport	0.01673	-30.9497	1.12279e-31
GO:0006401	RNA catabolic process	0.01483	-30.8934	1.2782e-31
GO:0006605	protein targeting	0.0401	-30.7644	1.72028e-31
GO:0051252	regulation of RNA metabolic process	0.21864	-30.7274	1.87327e-31
GO:0045047	protein targeting to ER	0.00589	-30.6323	2.33185e-31
GO:0008104	protein localization	0.14414	-30.1863	6.51178e-31
GO:0072599	establishment of protein localization to endoplasmic reticulum	0.00612	-30.1849	6.53281e-31
GO:0000956	nuclear-transcribed mRNA catabolic process	0.01206	-30.059	8.72971e-31
GO:0006614	SRP-dependent cotranslational protein targeting to membrane	0.00537	-29.3042	4.96364e-30
GO:0032446	protein modification by small protein conjugation	0.05234	-29.1859	6.51778e-30
GO:0042254	ribosome biogenesis	0.01835	-28.9922	1.01812e-29
GO:0060255	regulation of macromolecule metabolic process	0.3363	-28.6671	2.15229e-29
GO:0031326	regulation of cellular biosynthetic process	0.24939	-28.5907	2.56626e-29
GO:0071826	ribonucleoprotein complex subunit organization	0.01218	-28.221	6.01174e-29
GO:0051276	chromosome organization	0.03566	-28.1356	7.31813e-29
GO:0009889	regulation of biosynthetic process	0.25216	-27.9896	1.02424e-28
GO:0044248	cellular catabolic process	0.09221	-27.5251	2.9847e-28
GO:0019222	regulation of metabolic process	0.3573	-27.5223	3.004e-28
GO:0034622	cellular macromolecular complex assembly	0.05747	-27.3138	4.85512e-28
GO:0006613	cotranslational protein targeting to membrane	0.00571	-27.2946	5.07458e-28
GO:0010498	proteasomal protein catabolic process	0.02383	-27.2323	5.85733e-28
GO:0010608	posttranscriptional regulation of gene expression	0.02758	-27.105	7.85236e-28
GO:0097659	nucleic acid-templated transcription	0.21991	-27.0062	9.85825e-28
GO:0043161	proteasome-mediated ubiquitin-dependent protein catabolic process	0.02222	-26.7593	1.7406e-27
GO:0032774	RNA biosynthetic process	0.22649	-26.5989	2.51826e-27
GO:0016567	protein ubiquitination	0.04737	-26.4812	3.30217e-27
GO:0006351	transcription, DNA-templated	0.21881	-26.2533	5.58085e-27
GO:0018130	heterocycle biosynthetic process	0.2577	-26.234	5.83445e-27
GO:0032543	mitochondrial translation	0.00704	-26.0627	8.65566e-27
GO:0022618	ribonucleoprotein complex assembly	0.01143	-25.9102	1.2297e-26
GO:0034654	nucleobase-containing compound biosynthetic process	0.25378	-25.895	1.2735e-26
GO:0019438	aromatic compound biosynthetic process	0.25793	-25.8327	1.46994e-26
GO:0006974	cellular response to DNA damage stimulus	0.04576	-25.6747	2.11495e-26
GO:0007005	mitochondrion organization	0.03756	-24.9064	1.24051e-25
GO:0031323	regulation of cellular metabolic process	0.33837	-24.7006	1.99251e-25
GO:1901362	organic cyclic compound biosynthetic process	0.26549	-24.0689	8.53297e-25
GO:0000184	nuclear-transcribed mRNA catabolic process, nonsense-mediated decay	0.00698	-23.7965	1.59772e-24
GO:0016570	histone modification	0.02504	-23.4482	3.56287e-24
GO:0043933	macromolecular complex subunit organization	0.14259	-23.3028	4.97966e-24
GO:0016569	covalent chromatin modification	0.03139	-22.7024	1.98427e-23
GO:0016072	rRNA metabolic process	0.01518	-22.6798	2.09026e-23
GO:0033036	macromolecule localization	0.16624	-22.6139	2.43276e-23
GO:0006364	rRNA processing	0.01477	-22.0421	9.07612e-23
GO:0043412	macromolecule modification	0.24172	-21.3756	4.21114e-22
GO:0006414	translational elongation	0.00819	-21.337	4.60257e-22
GO:1903506	regulation of nucleic acid-templated transcription	0.21073	-21.1439	7.1796e-22
GO:0006914	autophagy	0.02643	-21.0264	9.41022e-22
GO:0006281	DNA repair	0.02977	-20.9065	1.24022e-21
GO:2001141	regulation of RNA biosynthetic process	0.2116	-20.8714	1.34462e-21
GO:0006355	regulation of transcription, DNA-templated	0.20929	-20.4906	3.23147e-21
GO:0019538	protein metabolic process	0.31991	-20.404	3.94457e-21
GO:0071705	nitrogen compound transport	0.04472	-20.3224	4.75992e-21
GO:0006399	tRNA metabolic process	0.01016	-19.8125	1.53993e-20
GO:0006259	DNA metabolic process	0.05661	-19.5818	2.61939e-20
GO:0016236	macroautophagy	0.01546	-19.4921	3.22033e-20
GO:0006403	RNA localization	0.01258	-19.3963	4.01513e-20
GO:0009056	catabolic process	0.11471	-19.3289	4.68921e-20
GO:0044085	cellular component biogenesis	0.17149	-18.9128	1.22236e-19
GO:0006415	translational termination	0.00594	-18.8972	1.26707e-19
GO:0090150	establishment of protein localization to membrane	0.02164	-18.8668	1.35894e-19
GO:1903311	regulation of mRNA metabolic process	0.00773	-18.8032	1.57326e-19
GO:0033554	cellular response to stress	0.10496	-18.4747	3.35197e-19
GO:0051171	regulation of nitrogen compound metabolic process	0.2547	-18.2992	5.02111e-19
GO:0006612	protein targeting to membrane	0.01091	-18.2255	5.94977e-19
GO:0006325	chromatin organization	0.04143	-18.1693	6.77174e-19
GO:0070126	mitochondrial translational termination	0.00502	-17.8873	1.29628e-18
GO:0080090	regulation of primary metabolic process	0.33566	-17.588	2.58226e-18
GO:0006417	regulation of translation	0.02031	-17.5712	2.68411e-18
GO:0018205	peptidyl-lysine modification	0.02118	-17.4215	3.78879e-18
GO:1901566	organonitrogen compound biosynthetic process	0.08211	-17.3215	4.7698e-18
GO:0070125	mitochondrial translational elongation	0.00502	-17.0154	9.65162e-18
GO:0006354	DNA-templated transcription, elongation	0.00744	-16.7722	1.68966e-17
GO:0031329	regulation of cellular catabolic process	0.02256	-16.614	2.4322e-17
GO:0009894	regulation of catabolic process	0.03006	-16.397	4.00867e-17
GO:0070646	protein modification by small protein removal	0.01771	-15.8909	1.28558e-16
GO:0051236	establishment of RNA localization	0.01079	-15.6645	2.16521e-16
GO:0036211	protein modification process	0.22683	-15.6168	2.41657e-16
GO:0006464	cellular protein modification process	0.22683	-15.6168	2.41657e-16
GO:0034248	regulation of cellular amide metabolic process	0.02204	-15.4535	3.51965e-16
GO:0051028	mRNA transport	0.00871	-15.299	5.02343e-16
GO:0050658	RNA transport	0.01062	-15.2744	5.31618e-16
GO:0050657	nucleic acid transport	0.01062	-15.2744	5.31618e-16
GO:0048193	Golgi vesicle transport	0.02008	-15.1906	6.44763e-16
GO:0065003	macromolecular complex assembly	0.09977	-15.148	7.11214e-16
GO:0034655	nucleobase-containing compound catabolic process	0.02198	-15.0207	9.53455e-16
GO:0006289	nucleotide-excision repair	0.00669	-14.9954	1.01065e-15
GO:0043414	macromolecule methylation	0.0161	-14.7223	1.8954e-15
GO:0008033	tRNA processing	0.00664	-14.6954	2.01651e-15
GO:0015931	nucleobase-containing compound transport	0.01281	-14.6325	2.33077e-15
GO:0050684	regulation of mRNA processing	0.00594	-14.5858	2.59537e-15
GO:0051169	nuclear transport	0.02752	-14.4212	3.7914e-15
GO:0006913	nucleocytoplasmic transport	0.02706	-14.246	5.67545e-15
GO:0033108	mitochondrial respiratory chain complex assembly	0.00525	-14.2106	6.15744e-15
GO:1901575	organic substance catabolic process	0.10848	-13.9913	1.02023e-14
GO:0006366	transcription from RNA polymerase II promoter	0.12072	-13.7547	1.75914e-14
GO:0033044	regulation of chromosome organization	0.00819	-13.6901	2.04127e-14
GO:0051168	nuclear export	0.01143	-13.6816	2.08161e-14
GO:0071166	ribonucleoprotein complex localization	0.0075	-13.5071	3.111e-14
GO:0006405	RNA export from nucleus	0.0075	-13.2126	6.12915e-14
GO:0016032	viral process	0.04091	-13.1606	6.90876e-14
GO:0071426	ribonucleoprotein complex export from nucleus	0.00739	-13.1509	7.0648e-14
GO:0006368	transcription elongation from RNA polymerase II promoter	0.00594	-13.0898	8.13205e-14
GO:0006611	protein export from nucleus	0.00346	-12.9438	1.13815e-13
GO:0071840	cellular component organization or biogenesis	0.36532	-12.8369	1.45579e-13
GO:0006406	mRNA export from nucleus	0.00635	-12.7391	1.82348e-13
GO:0071427	mRNA-containing ribonucleoprotein complex export from nucleus	0.00635	-12.7391	1.82348e-13
GO:0002181	cytoplasmic translation	0.00271	-12.6222	2.38671e-13
GO:0000209	protein polyubiquitination	0.01673	-12.5861	2.59358e-13
GO:0032984	macromolecular complex disassembly	0.01587	-12.489	3.2434e-13
GO:0006283	transcription-coupled nucleotide-excision repair	0.00421	-12.416	3.83707e-13
GO:0016579	protein deubiquitination	0.01679	-12.4113	3.87882e-13
GO:0032259	methylation	0.0202	-12.2884	5.14754e-13
GO:0043543	protein acylation	0.01218	-12.1486	7.10232e-13
GO:0044403	symbiosis, encompassing mutualism through parasitism	0.04322	-12.1471	7.12689e-13
GO:0006888	ER to Golgi vesicle-mediated transport	0.0105	-12.0696	8.51922e-13
GO:0009451	RNA modification	0.0075	-11.839	1.44877e-12
GO:0010629	negative regulation of gene expression	0.08477	-11.5748	2.66195e-12
GO:0042795	snRNA transcription from RNA polymerase II promoter	0.00404	-11.5699	2.69215e-12
GO:0009301	snRNA transcription	0.00404	-11.5699	2.69215e-12
GO:0046700	heterocycle catabolic process	0.02464	-10.8984	1.26357e-11
GO:0098781	ncRNA transcription	0.00589	-10.8535	1.4012e-11
GO:0044270	cellular nitrogen compound catabolic process	0.02481	-10.6833	2.07348e-11
GO:0006473	protein acetylation	0.01033	-10.6539	2.21871e-11
GO:0031124	mRNA 3'-end processing	0.00519	-10.3855	4.11623e-11
GO:0031123	RNA 3'-end processing	0.00675	-10.2207	6.01589e-11
GO:0022411	cellular component disassembly	0.03035	-10.2077	6.19869e-11
GO:1901564	organonitrogen compound metabolic process	0.13324	-10.1869	6.50279e-11
GO:0043484	regulation of RNA splicing	0.00623	-9.7427	1.80842e-10
GO:0036503	ERAD pathway	0.00531	-9.6468	2.25528e-10
GO:0090305	nucleic acid phosphodiester bond hydrolysis	0.01696	-9.6435	2.27248e-10
GO:1901565	organonitrogen compound catabolic process	0.02129	-9.6338	2.32381e-10
GO:0019439	aromatic compound catabolic process	0.0255	-9.5211	3.01231e-10
GO:0010605	negative regulation of macromolecule metabolic process	0.1341	-9.4998	3.16373e-10
GO:0030433	ER-associated ubiquitin-dependent protein catabolic process	0.00467	-9.4451	3.58839e-10
GO:0044419	interspecies interaction between organisms	0.04334	-9.3813	4.15623e-10
GO:0007033	vacuole organization	0.00964	-9.3348	4.62594e-10
GO:0018394	peptidyl-lysine acetylation	0.009	-9.2592	5.50554e-10
GO:0016197	endosomal transport	0.0157	-9.0422	9.07403e-10
GO:1903050	regulation of proteolysis involved in cellular protein catabolic process	0.01368	-8.888	1.2942e-09
GO:0016073	snRNA metabolic process	0.00473	-8.7888	1.6263e-09
GO:0070585	protein localization to mitochondrion	0.01108	-8.5773	2.64667e-09
GO:0072655	establishment of protein localization to mitochondrion	0.01096	-8.5032	3.13906e-09
GO:0016573	histone acetylation	0.00842	-8.4961	3.1908e-09
GO:0018393	internal peptidyl-lysine acetylation	0.00871	-8.4245	3.7627e-09
GO:0006475	internal protein amino acid acetylation	0.009	-8.3616	4.34911e-09
GO:1902275	regulation of chromatin organization	0.00935	-8.3403	4.56773e-09
GO:0042274	ribosomal small subunit biogenesis	0.00398	-8.2603	5.49161e-09
GO:0009892	negative regulation of metabolic process	0.14605	-8.2308	5.8776e-09
GO:0022607	cellular component assembly	0.15638	-8.0835	8.25087e-09
GO:0040029	regulation of gene expression, epigenetic	0.01362	-8.0531	8.84912e-09
GO:0006839	mitochondrial transport	0.01829	-7.9223	1.19591e-08
GO:0007049	cell cycle	0.1	-7.8794	1.32008e-08
GO:0006626	protein targeting to mitochondrion	0.0086	-7.8653	1.36364e-08
GO:0032981	mitochondrial respiratory chain complex I assembly	0.00364	-7.8601	1.38007e-08
GO:0010257	NADH dehydrogenase complex assembly	0.00364	-7.8601	1.38007e-08
GO:1903362	regulation of cellular protein catabolic process	0.015	-7.8354	1.46083e-08
GO:0071702	organic substance transport	0.15586	-7.8328	1.4696e-08
GO:0048024	regulation of mRNA splicing, via spliceosome	0.0041	-7.6945	2.02069e-08
GO:0006479	protein methylation	0.01016	-7.6848	2.06633e-08
GO:0008213	protein alkylation	0.01016	-7.6848	2.06633e-08
GO:0031503	protein complex localization	0.0071	-7.6587	2.19432e-08
GO:0006357	regulation of transcription from RNA polymerase II promoter	0.109	-7.5085	3.10099e-08
GO:1901361	organic cyclic compound catabolic process	0.02706	-7.229	5.90201e-08
GO:0061136	regulation of proteasomal protein catabolic process	0.0086	-7.1582	6.94704e-08
GO:0016050	vesicle organization	0.02256	-7.0893	8.14142e-08
GO:0016482	cytosolic transport	0.00842	-7.0393	9.13482e-08
GO:2000058	regulation of protein ubiquitination involved in ubiquitin-dependent protein catabolic process	0.00617	-6.9505	1.12073e-07
GO:0034976	response to endoplasmic reticulum stress	0.01535	-6.8895	1.28973e-07
GO:0070925	organelle assembly	0.04345	-6.75	1.77828e-07
GO:2001252	positive regulation of chromosome organization	0.00381	-6.5675	2.70707e-07
GO:0016458	gene silencing	0.01298	-6.4876	3.25387e-07
GO:0016241	regulation of macroautophagy	0.00756	-6.4833	3.28625e-07
GO:0042176	regulation of protein catabolic process	0.02198	-6.4783	3.3243e-07
GO:0043624	cellular protein complex disassembly	0.01183	-6.4711	3.37987e-07
GO:0031056	regulation of histone modification	0.00779	-6.2947	5.07341e-07
GO:0006400	tRNA modification	0.00381	-6.2817	5.22757e-07
GO:0051640	organelle localization	0.02949	-6.2452	5.68591e-07
GO:1903320	regulation of protein modification by small protein conjugation or removal	0.01639	-6.2265	5.93608e-07
GO:0019068	virion assembly	0.00162	-6.2019	6.28203e-07
GO:0010506	regulation of autophagy	0.01575	-6.1862	6.51328e-07
GO:0006890	retrograde vesicle-mediated transport, Golgi to ER	0.00479	-6.1558	6.98554e-07
GO:0090501	RNA phosphodiester bond hydrolysis	0.00837	-6.1475	7.12033e-07
GO:0016043	cellular component organization	0.35684	-6.0857	8.20918e-07
GO:0010256	endomembrane system organization	0.03353	-6.0341	9.24485e-07
GO:0000045	autophagosome assembly	0.0041	-5.942	1.14288e-06
GO:0043631	RNA polyadenylation	0.00248	-5.8864	1.29897e-06
GO:0048199	vesicle targeting, to, from or within Golgi	0.00392	-5.8302	1.47843e-06
GO:0000380	alternative mRNA splicing, via spliceosome	0.00283	-5.7825	1.65006e-06
GO:0006901	vesicle coating	0.00375	-5.7371	1.83189e-06
GO:0072657	protein localization to membrane	0.02954	-5.6959	2.01419e-06
GO:0006353	DNA-templated transcription, termination	0.00612	-5.5851	2.59956e-06
GO:0051726	regulation of cell cycle	0.0584	-5.5372	2.90269e-06
GO:0006378	mRNA polyadenylation	0.00242	-5.4812	3.30217e-06
GO:0006900	membrane budding	0.00617	-5.3829	4.14095e-06
GO:1903008	organelle disassembly	0.00577	-5.3829	4.14095e-06
GO:0036260	RNA capping	0.00219	-5.3102	4.89553e-06
GO:0009452	7-methylguanosine RNA capping	0.00219	-5.3102	4.89553e-06
GO:0007034	vacuolar transport	0.00641	-5.2834	5.20715e-06
GO:0042273	ribosomal large subunit biogenesis	0.00352	-5.2413	5.7372e-06
GO:1905037	autophagosome organization	0.00427	-5.1672	6.80456e-06
GO:0048194	Golgi vesicle budding	0.00052	-5.1509	7.0648e-06
GO:0036258	multivesicular body assembly	0.00173	-5.085	8.22243e-06
GO:0016571	histone methylation	0.00767	-5.071	8.4918e-06
GO:0033043	regulation of organelle organization	0.06082	-5.0295	9.34329e-06
GO:0006903	vesicle targeting	0.00467	-5.0267	9.40373e-06
GO:0032434	regulation of proteasomal ubiquitin-dependent protein catabolic process	0.00646	-4.9019	1.25343e-05
GO:0001510	RNA methylation	0.00358	-4.9008	1.25661e-05
GO:0006370	7-methylguanosine mRNA capping	0.0019	-4.8687	1.35301e-05
GO:0090114	COPII-coated vesicle budding	0.00387	-4.7842	1.64361e-05
GO:0000245	spliceosomal complex assembly	0.00312	-4.7746	1.68035e-05
GO:0006457	protein folding	0.01396	-4.7593	1.7406e-05
GO:0007004	telomere maintenance via telomerase	0.00364	-4.7284	1.86896e-05
GO:0006476	protein deacetylation	0.00548	-4.6863	2.05921e-05
GO:0032784	regulation of DNA-templated transcription, elongation	0.00237	-4.6821	2.07922e-05
GO:0006513	protein monoubiquitination	0.0034	-4.6745	2.11592e-05
GO:0044770	cell cycle phase transition	0.03231	-4.6606	2.18474e-05
GO:0050686	negative regulation of mRNA processing	0.00173	-4.6261	2.36537e-05
GO:0009896	positive regulation of catabolic process	0.01956	-4.6126	2.44006e-05
GO:0010638	positive regulation of organelle organization	0.0311	-4.6054	2.48085e-05
GO:0035601	protein deacylation	0.00577	-4.5747	2.66256e-05
GO:1903047	mitotic cell cycle process	0.05286	-4.5216	3.00885e-05
GO:0036257	multivesicular body organization	0.00179	-4.5136	3.06478e-05
GO:0031647	regulation of protein stability	0.01408	-4.4005	3.97649e-05
GO:0070936	protein K48-linked ubiquitination	0.00283	-4.3697	4.26874e-05
GO:0098732	macromolecule deacylation	0.00583	-4.3691	4.27464e-05
GO:0048207	vesicle targeting, rough ER to cis-Golgi	0.00364	-4.3271	4.70869e-05
GO:0048208	COPII vesicle coating	0.00364	-4.3271	4.70869e-05
GO:0031396	regulation of protein ubiquitination	0.01506	-4.3121	4.87416e-05
GO:0030490	maturation of SSU-rRNA	0.00294	-4.2977	5.03849e-05
GO:0016574	histone ubiquitination	0.00225	-4.2977	5.03849e-05
GO:0031047	gene silencing by RNA	0.00785	-4.2246	5.96211e-05
GO:0043487	regulation of RNA stability	0.00866	-4.1911	6.44021e-05
GO:0032204	regulation of telomere maintenance	0.00421	-4.1746	6.6896e-05
GO:0045727	positive regulation of translation	0.00612	-4.1683	6.78735e-05
GO:0010564	regulation of cell cycle process	0.03393	-4.114	7.6913e-05
GO:0007032	endosome organization	0.00427	-4.1045	7.8614e-05
GO:0000422	mitophagy	0.00456	-4.0352	9.22147e-05
GO:0061726	mitochondrion disassembly	0.00456	-4.0352	9.22147e-05
GO:0044772	mitotic cell cycle phase transition	0.03064	-3.9971	0.00010067
GO:0000278	mitotic cell cycle	0.05822	-3.9501	0.000112176
GO:0006352	DNA-templated transcription, initiation	0.01269	-3.9406	0.000114657
GO:0016441	posttranscriptional gene silencing	0.00375	-3.9302	0.000117436
GO:0031331	positive regulation of cellular catabolic process	0.01598	-3.9228	0.000119454
GO:0010833	telomere maintenance via telomere lengthening	0.00427	-3.8559	0.000139348
GO:0033119	negative regulation of RNA splicing	0.0015	-3.8432	0.000143483
GO:0016575	histone deacetylation	0.00473	-3.842	0.00014388
GO:0000288	nuclear-transcribed mRNA catabolic process, deadenylation-dependent decay	0.00427	-3.8336	0.00014669
GO:0032786	positive regulation of DNA-templated transcription, elongation	0.00133	-3.7172	0.000191779
GO:0034250	positive regulation of cellular amide metabolic process	0.0071	-3.6617	0.000217921
GO:0035194	posttranscriptional gene silencing by RNA	0.00369	-3.6347	0.0002319
GO:0000381	regulation of alternative mRNA splicing, via spliceosome	0.00219	-3.5828	0.000261336
GO:0006997	nucleus organization	0.00831	-3.5812	0.000262301
GO:0043488	regulation of mRNA stability	0.00814	-3.5812	0.000262301
GO:1901796	regulation of signal transduction by p53 class mediator	0.00964	-3.5755	0.000265766
GO:0043687	post-translational protein modification	0.006	-3.5584	0.000276439
GO:1903312	negative regulation of mRNA metabolic process	0.00225	-3.5409	0.000287806
GO:0000723	telomere maintenance	0.00791	-3.5122	0.000307468
GO:0048524	positive regulation of viral process	0.00479	-3.4592	0.000347376
GO:0032200	telomere organization	0.00808	-3.4402	0.000362911
GO:0061013	regulation of mRNA catabolic process	0.00185	-3.425	0.000375837
GO:0046755	viral budding	0.00115	-3.3809	0.000416006
GO:0022402	cell cycle process	0.07703	-3.3695	0.000427071
GO:0065002	intracellular protein transmembrane transport	0.00317	-3.3613	0.000435211
GO:0045935	positive regulation of nucleobase-containing compound metabolic process	0.09763	-3.3552	0.000441367
GO:0017038	protein import	0.01875	-3.2859	0.000517726
GO:0071806	protein transmembrane transport	0.00364	-3.2438	0.000570427
GO:0031330	negative regulation of cellular catabolic process	0.00525	-3.2336	0.000583983
GO:0006446	regulation of translational initiation	0.00415	-3.2295	0.000589522
GO:1903363	negative regulation of cellular protein catabolic process	0.00312	-3.1541	0.000701294
GO:0018022	peptidyl-lysine methylation	0.00675	-3.1417	0.000721606
GO:0022406	membrane docking	0.01004	-3.1334	0.000735529
GO:0051052	regulation of DNA metabolic process	0.02193	-3.1106	0.000775175
GO:0031060	regulation of histone methylation	0.00352	-3.1104	0.000775532
GO:0035195	gene silencing by miRNA	0.00346	-3.0987	0.00079671
GO:0039702	viral budding via host ESCRT complex	0.0011	-3.0675	0.000856052
GO:0071824	protein-DNA complex subunit organization	0.01379	-3.0472	0.000897016
GO:1903051	negative regulation of proteolysis involved in cellular protein catabolic process	0.00254	-3.042	0.000907821
GO:2001251	negative regulation of chromosome organization	0.00387	-2.9777	0.00105269
GO:0097711	ciliary basal body docking	0.00554	-2.9367	0.00115691
GO:0000715	nucleotide-excision repair, DNA damage recognition	0.00133	-2.9219	0.00119702
GO:0008535	respiratory chain complex IV assembly	0.00133	-2.9219	0.00119702
GO:0072331	signal transduction by p53 class mediator	0.01518	-2.9185	0.00120642
GO:0009411	response to UV	0.0075	-2.9166	0.00121171
GO:0042147	retrograde transport, endosome to Golgi	0.00496	-2.8891	0.00129092
GO:0051254	positive regulation of RNA metabolic process	0.08304	-2.8395	0.0014471
