## Supplementary Tables29-30 for "MetaOmGraph: a workbench for interactive exploratory data analysis of large expression datasets"

### Sheet: Description
Supplementary File 5
Sheet	Description
S29	Genes showing increasing or decreasing pattern of expression is different tumor types found using MOG
S30	Comparison of genes found using MOG with The Human Protein Atlas (THPA)
Tumor Abbreviation	Tumor Name
BRCA	Breast invasive carcinoma
COAD	Colon adenocarcinoma
ESCA	Esophageal carcinoma
KICH	Kidney Chromophobe
KIRC	Kidney renal clear cell carcinoma
KIRP	Kidney renal papillary cell carcinoma
LIHC	Liver hepatocellular carcinoma
LUAD	Lung adenocarcinoma
LUSC	Lung squamous cell carcinoma
PRAD	Prostate adenocarcinoma
STAD	Stomach adenocarcinoma
THCA	Thyroid carcinoma
UCEC	Uterine Corpus Endometrial Carcinoma
UCS	Uterine Carcinosarcoma

### Sheet: Table S29 Genes inc or dec
Name	Dis	Trend with progression
PIGR	ESCA	Decreasing
PRR15L	ESCA	Decreasing
SLC44A4	ESCA	Decreasing
GP2	ESCA	Decreasing
TSPAN8	ESCA	Decreasing
MT1G	ESCA	Decreasing
HMGCS2	ESCA	Decreasing
CAPN8	ESCA	Decreasing
TFF1	ESCA	Decreasing
VSIG2	ESCA	Decreasing
CLDN18	ESCA	Decreasing
CYP3A5	ESCA	Decreasing
BCAS1	ESCA	Decreasing
CYP2C9	ESCA	Decreasing
C19orf77	ESCA	Decreasing
GATA4	ESCA	Decreasing
RORC	ESCA	Decreasing
FAM101A	ESCA	Decreasing
SULT1B1	ESCA	Decreasing
ANXA10	ESCA	Decreasing
BCL2L15	ESCA	Decreasing
GCKR	ESCA	Decreasing
ITLN1	ESCA	Decreasing
IHH	ESCA	Decreasing
FA2H	ESCA	Decreasing
ALDOB	ESCA	Decreasing
CTSE	ESCA	Decreasing
VSIG1	ESCA	Decreasing
GATA6	ESCA	Decreasing
SLC4A4	ESCA	Decreasing
MYO1A	ESCA	Decreasing
AADAC	ESCA	Decreasing
PIP5K1B	ESCA	Decreasing
CYP4F12	ESCA	Decreasing
GPT	ESCA	Decreasing
PDIA2	ESCA	Decreasing
SLC43A1	ESCA	Decreasing
AKR7A3	ESCA	Decreasing
SMPD3	ESCA	Decreasing
PDE4C	ESCA	Decreasing
CAPN6	ESCA	Decreasing
MUC1	ESCA	Decreasing
PLLP	ESCA	Decreasing
AL163636.6	ESCA	Decreasing
LONRF3	ESCA	Decreasing
TRNP1	ESCA	Decreasing
CAPN5	ESCA	Decreasing
MLPH	ESCA	Decreasing
MYRF	ESCA	Decreasing
DUSP4	ESCA	Decreasing
KCNK15	ESCA	Decreasing
TRIM36	ESCA	Decreasing
HID1	ESCA	Decreasing
PAQR8	ESCA	Decreasing
RP11-867G23.8	ESCA	Decreasing
CCDC68	ESCA	Decreasing
CYSTM1	ESCA	Decreasing
GIPC2	ESCA	Decreasing
NOSTRIN	ESCA	Decreasing
ACER2	ESCA	Decreasing
PRDM16	ESCA	Decreasing
FBP2	ESCA	Decreasing
IQGAP2	ESCA	Decreasing
RAB17	ESCA	Decreasing
EFCAB4A	ESCA	Decreasing
SLAIN1	ESCA	Decreasing
VILL	ESCA	Decreasing
SELENBP1	ESCA	Decreasing
LTK	ESCA	Decreasing
TRHDE	ESCA	Decreasing
SHROOM3	ESCA	Decreasing
XK	ESCA	Decreasing
BEND7	ESCA	Decreasing
SH3BGRL2	ESCA	Decreasing
SAMD13	ESCA	Decreasing
PPP1R36	ESCA	Decreasing
AHCYL2	ESCA	Decreasing
BHLHA15	ESCA	Decreasing
ARHGAP44	ESCA	Decreasing
GPRC5B	ESCA	Decreasing
MYO5C	ESCA	Decreasing
CTH	ESCA	Decreasing
KIAA1161	ESCA	Decreasing
TFR2	ESCA	Decreasing
AGPAT9	ESCA	Decreasing
APOA1	ESCA	Decreasing
GRK5	ESCA	Decreasing
DGKD	ESCA	Decreasing
SLC1A1	ESCA	Decreasing
PLG	KIRC	Decreasing
PCK1	KIRC	Decreasing
CA4	KIRC	Decreasing
ENAM	KIRC	Decreasing
TOX3	KIRC	Decreasing
G6PC	KIRC	Decreasing
MAL	KIRC	Decreasing
EMX2	KIRC	Decreasing
MYL3	KIRC	Decreasing
SLC4A1	KIRC	Decreasing
BMP5	KIRC	Decreasing
SOSTDC1	KIRC	Decreasing
SLC9A3	KIRC	Decreasing
PHYHD1	KIRP	Decreasing
TACSTD2	KIRP	Decreasing
MAL	KIRP	Decreasing
TREH	KIRP	Decreasing
TMEM125	KIRP	Decreasing
SLC22A7	KIRP	Decreasing
B4GALNT2	KIRP	Decreasing
RAB25	KIRP	Decreasing
GLOD5	KIRP	Decreasing
CLCNKB	KIRP	Decreasing
ESRP1	KIRP	Decreasing
PRRG2	KIRP	Decreasing
GAL3ST3	KIRP	Decreasing
GGT6	KIRP	Decreasing
AOC1	KIRP	Decreasing
OVOL1	KIRP	Decreasing
FAM83F	KIRP	Decreasing
DIRAS3	KIRP	Decreasing
CBLC	KIRP	Decreasing
SLC4A11	KIRP	Decreasing
MT1M	KIRP	Decreasing
SFTA2	KIRP	Decreasing
IL1RL1	KIRP	Decreasing
MT1E	KIRP	Decreasing
KLRG2	KIRP	Decreasing
ATP6V0D2	KIRP	Decreasing
GALNT3	KIRP	Decreasing
SCNN1A	KIRP	Decreasing
CWH43	KIRP	Decreasing
PALM3	KIRP	Decreasing
ATP6V0A4	KIRP	Decreasing
IRF6	KIRP	Decreasing
PTH1R	KIRP	Decreasing
BCL2L10	KIRP	Decreasing
GYLTL1B	KIRP	Decreasing
SDR42E1	KIRP	Decreasing
PCK1	KIRP	Decreasing
BHMT	KIRP	Decreasing
C1orf172	KIRP	Decreasing
SLC25A48	KIRP	Decreasing
CDO1	KIRP	Decreasing
GALNT9	KIRP	Decreasing
C11orf63	KIRP	Decreasing
TMEM25	KIRP	Decreasing
SLC38A11	KIRP	Decreasing
HAO2	KIRP	Decreasing
PM20D1	KIRP	Decreasing
TMEM213	KIRP	Decreasing
GPM6B	KIRP	Decreasing
FMO2	KIRP	Decreasing
FAM65C	KIRP	Decreasing
IGSF22	KIRP	Decreasing
BCAS1	KIRP	Decreasing
OXT	KIRP	Decreasing
KCNJ5	KIRP	Decreasing
LIX1	KIRP	Decreasing
AOX1	KIRP	Decreasing
RGN	KIRP	Decreasing
LAMB4	KIRP	Decreasing
C2orf40	KIRP	Decreasing
KCNE1	KIRP	Decreasing
SHISA3	KIRP	Decreasing
ASXL3	KIRP	Decreasing
MUC1	KIRP	Decreasing
LRRC19	KIRP	Decreasing
C9orf135	KIRP	Decreasing
FBP1	KIRP	Decreasing
TRPM3	KIRP	Decreasing
CYP2A6	LIHC	Decreasing
CYP3A4	LIHC	Decreasing
SLC10A1	LIHC	Decreasing
CYP2A7	LIHC	Decreasing
HRG	LIHC	Decreasing
CYP2C9	LIHC	Decreasing
GLYAT	LIHC	Decreasing
CFHR3	LIHC	Decreasing
SDS	LIHC	Decreasing
GSTA2	LIHC	Decreasing
APOF	LIHC	Decreasing
SLC22A10	LIHC	Decreasing
CFHR1	LIHC	Decreasing
C5orf27	LIHC	Decreasing
SERPINC1	LIHC	Decreasing
C9	LIHC	Decreasing
SERPINA7	LIHC	Decreasing
RDH16	LIHC	Decreasing
APOC4	LIHC	Decreasing
HSD17B6	LIHC	Decreasing
GLYATL1	LIHC	Decreasing
SLC22A1	LIHC	Decreasing
CYP4A22	LIHC	Decreasing
ACOT12	LIHC	Decreasing
NR1I2	LIHC	Decreasing
FETUB	LIHC	Decreasing
CYP4A11	LIHC	Decreasing
CYP2C8	LIHC	Decreasing
CFHR2	LIHC	Decreasing
CYP3A7	LIHC	Decreasing
SPP2	LIHC	Decreasing
CCL16	LIHC	Decreasing
OTC	LIHC	Decreasing
GNMT	LIHC	Decreasing
HPR	LIHC	Decreasing
PLG	LIHC	Decreasing
PAH	LIHC	Decreasing
IYD	LIHC	Decreasing
HAO1	LIHC	Decreasing
G6PC	LIHC	Decreasing
HPX	LIHC	Decreasing
TTR	LIHC	Decreasing
FCAMR	LIHC	Decreasing
SLC2A2	LIHC	Decreasing
C4BPA	LIHC	Decreasing
ASPDH	LIHC	Decreasing
FGB	LIHC	Decreasing
CYP3A43	LIHC	Decreasing
DPYS	LIHC	Decreasing
PROZ	LIHC	Decreasing
CD5L	LIHC	Decreasing
TCP10L	LIHC	Decreasing
ABCB11	LIHC	Decreasing
SAA4	LIHC	Decreasing
PON1	LIHC	Decreasing
SLC13A5	LIHC	Decreasing
GPLD1	LIHC	Decreasing
ETNPPL	LIHC	Decreasing
FTCD	LIHC	Decreasing
MLIP	LIHC	Decreasing
AKR1C4	LIHC	Decreasing
ARG1	LIHC	Decreasing
APOH	LIHC	Decreasing
UPP2	LIHC	Decreasing
GJB5	ESCA	Increasing
ANXA8L1	ESCA	Increasing
ANXA8	ESCA	Increasing
TFAP2C	ESCA	Increasing
HCAR2	ESCA	Increasing
S1PR5	ESCA	Increasing
HCAR3	ESCA	Increasing
TMPRSS13	ESCA	Increasing
NTF4	ESCA	Increasing
EN1	ESCA	Increasing
TRPV4	ESCA	Increasing
NUAK2	ESCA	Increasing
CARD17	ESCA	Increasing
PITX2	ESCA	Increasing
C5orf46	ESCA	Increasing
FZD10	ESCA	Increasing
C19orf81	ESCA	Increasing
PANX2	ESCA	Increasing
COL11A1	ESCA	Increasing
CCL26	ESCA	Increasing
SLC52A1	ESCA	Increasing
CHI3L1	ESCA	Increasing
PYGL	ESCA	Increasing
INHBA	ESCA	Increasing
CGB7	ESCA	Increasing
COL10A1	ESCA	Increasing
PPAPDC1A	ESCA	Increasing
FKSG48	ESCA	Increasing
MMP11	ESCA	Increasing
ARL4C	ESCA	Increasing
NOD2	ESCA	Increasing
RYR1	ESCA	Increasing
PPP1R27	ESCA	Increasing
CST1	ESCA	Increasing
PODNL1	ESCA	Increasing
FCGR3A	ESCA	Increasing
FOXL2	ESCA	Increasing
GSC	ESCA	Increasing
SPP1	ESCA	Increasing
IGFL3	ESCA	Increasing
MSR1	ESCA	Increasing
TREM2	ESCA	Increasing
TNFAIP6	ESCA	Increasing
IL23A	ESCA	Increasing
OLR1	ESCA	Increasing
ARTN	ESCA	Increasing
EVA1A	ESCA	Increasing
LAMA1	ESCA	Increasing
DMRT3	ESCA	Increasing
SOST	ESCA	Increasing
ATP6V1B1	ESCA	Increasing
FCGR1A	ESCA	Increasing
RBP1	ESCA	Increasing
PTGES	ESCA	Increasing
PRRX2	ESCA	Increasing
SHISA2	ESCA	Increasing
FBXO39	ESCA	Increasing
CTHRC1	ESCA	Increasing
NCF2	ESCA	Increasing
MFAP2	ESCA	Increasing
LHX2	ESCA	Increasing
FAP	ESCA	Increasing
ARSI	ESCA	Increasing
TMEM52B	ESCA	Increasing
TMEM45A	ESCA	Increasing
SULF1	ESCA	Increasing
TGFBI	ESCA	Increasing
GAL3ST4	ESCA	Increasing
SYT7	ESCA	Increasing
DPF1	ESCA	Increasing
HMGB3	ESCA	Increasing
SNX10	ESCA	Increasing
APOE	ESCA	Increasing
RP11-366L20.2	ESCA	Increasing
SPHK1	ESCA	Increasing
PDPN	ESCA	Increasing
COL1A2	ESCA	Increasing
GNGT1	ESCA	Increasing
RPL3L	ESCA	Increasing
PLK2	ESCA	Increasing
IER5L	ESCA	Increasing
BGN	ESCA	Increasing
IGFBP3	ESCA	Increasing
CD83	ESCA	Increasing
ANKK1	ESCA	Increasing
HOXD9	ESCA	Increasing
KIF3C	ESCA	Increasing
PLAU	ESCA	Increasing
TWIST1	ESCA	Increasing
CEP19	ESCA	Increasing
FJX1	ESCA	Increasing
C8orf22	KIRC	Increasing
PAEP	KIRC	Increasing
C5orf46	KIRC	Increasing
IL20RB	KIRC	Increasing
C1QL1	KIRC	Increasing
CXCL13	KIRC	Increasing
TUBA3D	KIRC	Increasing
C10orf99	KIRC	Increasing
WISP2	KIRC	Increasing
INHBE	KIRC	Increasing
APOC4-APOC2	KIRC	Increasing
CD70	KIRC	Increasing
IGF2BP3	KIRC	Increasing
PMCH	KIRC	Increasing
PTHLH	KIRC	Increasing
AQP9	KIRC	Increasing
SPINK13	KIRC	Increasing
FABP7	KIRC	Increasing
CTHRC1	KIRC	Increasing
NPTX2	KIRC	Increasing
REG1A	KIRC	Increasing
IFNG	KIRC	Increasing
SEPT1	KIRC	Increasing
FABP6	KIRC	Increasing
ASPM	KIRP	Increasing
UBE2C	KIRP	Increasing
TOP2A	KIRP	Increasing
CENPF	KIRP	Increasing
MYBL2	KIRP	Increasing
NEIL3	KIRP	Increasing
CENPA	KIRP	Increasing
TPX2	KIRP	Increasing
SLC7A11	KIRP	Increasing
KIF20A	KIRP	Increasing
BIRC5	KIRP	Increasing
MKI67	KIRP	Increasing
CDC25C	KIRP	Increasing
BUB1	KIRP	Increasing
KIF18B	KIRP	Increasing
KIF4A	KIRP	Increasing
HJURP	KIRP	Increasing
DLGAP5	KIRP	Increasing
PBK	KIRP	Increasing
TROAP	KIRP	Increasing
RRM2	KIRP	Increasing
NEK2	KIRP	Increasing
DLL3	KIRP	Increasing
PYCR1	KIRP	Increasing
CEP55	KIRP	Increasing
KIF14	KIRP	Increasing
RP11-599B13.6	KIRP	Increasing
NUF2	KIRP	Increasing
CKAP2L	KIRP	Increasing
AURKB	KIRP	Increasing
IGFN1	KIRP	Increasing
IQGAP3	KIRP	Increasing
CDC20	KIRP	Increasing
NCAPG	KIRP	Increasing
CDKN3	KIRP	Increasing
CCNB2	KIRP	Increasing
PTTG1	KIRP	Increasing
DTL	KIRP	Increasing
FOXM1	KIRP	Increasing
GTSE1	KIRP	Increasing
PLK1	KIRP	Increasing
MCM10	KIRP	Increasing
ANLN	KIRP	Increasing
ASF1B	KIRP	Increasing
C10orf99	KIRP	Increasing
KIFC1	KIRP	Increasing
SKA1	KIRP	Increasing
MSC	KIRP	Increasing
KIAA0101	KIRP	Increasing
CDH17	KIRP	Increasing
CHRNA5	KIRP	Increasing
ABCA12	KIRP	Increasing
NCAPH	KIRP	Increasing
FAM64A	KIRP	Increasing
CDCA5	KIRP	Increasing
CDCA7	KIRP	Increasing
PKMYT1	KIRP	Increasing
SKA3	KIRP	Increasing
E2F8	KIRP	Increasing
MELK	KIRP	Increasing
TCN1	KIRP	Increasing
SPC24	KIRP	Increasing
FAM111B	KIRP	Increasing
CCNA2	KIRP	Increasing
CDC6	KIRP	Increasing
CDCA8	KIRP	Increasing
E2F2	KIRP	Increasing
NUSAP1	KIRP	Increasing
SRRM3	KIRP	Increasing
SPC25	KIRP	Increasing
TRIB3	KIRP	Increasing
TICRR	KIRP	Increasing
CD70	KIRP	Increasing
OIP5	KIRP	Increasing
BRIP1	KIRP	Increasing
ELOVL2	KIRP	Increasing
CDCA3	KIRP	Increasing
TK1	KIRP	Increasing
F12	KIRP	Increasing
CDC45	KIRP	Increasing
FAM57B	KIRP	Increasing
CA9	KIRP	Increasing
RGS20	KIRP	Increasing
GAS2L3	KIRP	Increasing
RDM1	KIRP	Increasing
POLQ	KIRP	Increasing
GSG2	KIRP	Increasing
AICDA	KIRP	Increasing
CDT1	KIRP	Increasing
COL11A1	THCA	Increasing
IVL	THCA	Increasing
MMP13	THCA	Increasing
CHI3L1	THCA	Increasing
DCSTAMP	THCA	Increasing
CCL17	THCA	Increasing
COL10A1	THCA	Increasing
RETN	THCA	Increasing
SFTPB	THCA	Increasing
CD207	THCA	Increasing
MUC21	THCA	Increasing
SAA2	THCA	Increasing
CD1A	THCA	Increasing
SPRR1B	THCA	Increasing
SLC34A2	THCA	Increasing
TMEM92	THCA	Increasing
MMP7	THCA	Increasing
IGFL2	THCA	Increasing
PDZK1IP1	THCA	Increasing
KLK7	THCA	Increasing
CXCL17	THCA	Increasing
SIGLEC6	THCA	Increasing
BIRC7	THCA	Increasing
FN1	THCA	Increasing
CST1	THCA	Increasing

### Sheet: Table S30 Comparision with THPA
Genes found by MOG and also marked as prognostic for ESCA,KIRP,KIRC,LIHC or THCA in THPA									Genes found by MOG not marked prognostic for ESCA,KIRP,KIRC,LIHC or THCA in THPA
Gene	Disease	Disease(THPA)	THPA label	Progression Trend						Gene	Disease	Progression Trend
C10orf99	KIRC/KIRP	Renal cancer	prognostic unfavourable	Increasing						PIGR	ESCA	Decreasing
CD70	KIRC/KIRP	Renal cancer	prognostic unfavourable	Increasing						PRR15L	ESCA	Decreasing
AQP9	KIRC	Renal cancer	prognostic unfavourable	Increasing						SLC44A4	ESCA	Decreasing
CXCL13	KIRC	Renal cancer	prognostic unfavourable	Increasing						GP2	ESCA	Decreasing
C1QL1	KIRC	Renal cancer	prognostic unfavourable	Increasing						TSPAN8	ESCA	Decreasing
PAEP	KIRC	Renal cancer	prognostic unfavourable	Increasing						MT1G	ESCA	Decreasing
C5orf46	KIRC	Renal cancer	prognostic unfavourable	Increasing						HMGCS2	ESCA	Decreasing
SPINK13	KIRC	Renal cancer	prognostic unfavourable	Increasing						CAPN8	ESCA	Decreasing
INHBE	KIRC	Renal cancer	prognostic unfavourable	Increasing						TFF1	ESCA	Decreasing
FABP6	KIRC	Renal cancer	prognostic unfavourable	Increasing						VSIG2	ESCA	Decreasing
FABP7	KIRC	Renal cancer	prognostic unfavourable	Increasing						CLDN18	ESCA	Decreasing
PTHLH	KIRC	Renal cancer	prognostic unfavourable	Increasing						CYP3A5	ESCA	Decreasing
NPTX2	KIRC	Renal cancer	prognostic unfavourable	Increasing						BCAS1	ESCA	Decreasing
TUBA3D	KIRC	Renal cancer	prognostic unfavourable	Increasing						C19orf77	ESCA	Decreasing
C8orf22	KIRC	Renal cancer	prognostic unfavourable	Increasing						GATA4	ESCA	Decreasing
IL20RB	KIRC	Renal cancer	prognostic unfavourable	Increasing						RORC	ESCA	Decreasing
CTHRC1	KIRC	Renal cancer	prognostic unfavourable	Increasing						FAM101A	ESCA	Decreasing
TPX2	KIRP	Renal cancer	prognostic unfavourable	Increasing						SULT1B1	ESCA	Decreasing
TRIB3	KIRP	Renal cancer	prognostic unfavourable	Increasing						ANXA10	ESCA	Decreasing
ANLN	KIRP	Renal cancer	prognostic unfavourable	Increasing						BCL2L15	ESCA	Decreasing
BIRC5	KIRP	Renal cancer	prognostic unfavourable	Increasing						GCKR	ESCA	Decreasing
FOXM1	KIRP	Renal cancer	prognostic unfavourable	Increasing						ITLN1	ESCA	Decreasing
AURKB	KIRP	Renal cancer	prognostic unfavourable	Increasing						IHH	ESCA	Decreasing
CA9	KIRP	Renal cancer	prognostic unfavourable	Increasing						FA2H	ESCA	Decreasing
IGFN1	KIRP	Renal cancer	prognostic unfavourable	Increasing						ALDOB	ESCA	Decreasing
MELK	KIRP	Renal cancer	prognostic unfavourable	Increasing						CTSE	ESCA	Decreasing
CCNA2	KIRP	Renal cancer	prognostic unfavourable	Increasing						VSIG1	ESCA	Decreasing
PTTG1	KIRP	Renal cancer	prognostic unfavourable	Increasing						GATA6	ESCA	Decreasing
CDCA5	KIRP	Renal cancer	prognostic unfavourable	Increasing						SLC4A4	ESCA	Decreasing
IQGAP3	KIRP	Renal cancer	prognostic unfavourable	Increasing						MYO1A	ESCA	Decreasing
CCNB2	KIRP	Renal cancer	prognostic unfavourable	Increasing						AADAC	ESCA	Decreasing
CDT1	KIRP	Renal cancer	prognostic unfavourable	Increasing						PIP5K1B	ESCA	Decreasing
CEP55	KIRP	Renal cancer	prognostic unfavourable	Increasing						CYP4F12	ESCA	Decreasing
MKI67	KIRP	Renal cancer	prognostic unfavourable	Increasing						GPT	ESCA	Decreasing
SPC24	KIRP	Renal cancer	prognostic unfavourable	Increasing						PDIA2	ESCA	Decreasing
MSC	KIRP	Renal cancer	prognostic unfavourable	Increasing						SLC43A1	ESCA	Decreasing
PLK1	KIRP	Renal cancer	prognostic unfavourable	Increasing						AKR7A3	ESCA	Decreasing
ASF1B	KIRP	Renal cancer	prognostic unfavourable	Increasing						SMPD3	ESCA	Decreasing
KIFC1	KIRP	Renal cancer	prognostic unfavourable	Increasing						PDE4C	ESCA	Decreasing
MYBL2	KIRP	Renal cancer	prognostic unfavourable	Increasing						CAPN6	ESCA	Decreasing
GAS2L3	KIRP	Renal cancer	prognostic unfavourable	Increasing						MUC1	ESCA	Decreasing
PYCR1	KIRP	Renal cancer	prognostic unfavourable	Increasing						PLLP	ESCA	Decreasing
CDC20	KIRP	Renal cancer	prognostic unfavourable	Increasing						AL163636.6	ESCA	Decreasing
PBK	KIRP	Renal cancer	prognostic unfavourable	Increasing						LONRF3	ESCA	Decreasing
TK1	KIRP	Renal cancer	prognostic unfavourable	Increasing						TRNP1	ESCA	Decreasing
TCN1	KIRP	Renal cancer	prognostic unfavourable	Increasing						CAPN5	ESCA	Decreasing
UBE2C	KIRP	Renal cancer	prognostic unfavourable	Increasing						MLPH	ESCA	Decreasing
RRM2	KIRP	Renal cancer	prognostic unfavourable	Increasing						MYRF	ESCA	Decreasing
TOP2A	KIRP	Renal cancer	prognostic unfavourable	Increasing						DUSP4	ESCA	Decreasing
DTL	KIRP	Renal cancer	prognostic unfavourable	Increasing						KCNK15	ESCA	Decreasing
KIF20A	KIRP	Renal cancer	prognostic unfavourable	Increasing						TRIM36	ESCA	Decreasing
F12	KIRP	Renal cancer	prognostic unfavourable	Increasing						HID1	ESCA	Decreasing
CDKN3	KIRP	Renal cancer	prognostic unfavourable	Increasing						PAQR8	ESCA	Decreasing
CENPF	KIRP	Renal cancer	prognostic unfavourable	Increasing						RP11-867G23.8	ESCA	Decreasing
NUSAP1	KIRP	Renal cancer	prognostic unfavourable	Increasing						CCDC68	ESCA	Decreasing
CDCA8	KIRP	Renal cancer	prognostic unfavourable	Increasing						CYSTM1	ESCA	Decreasing
MAL	KIRC/KIRP	Renal cancer	prognostic favourable	Decreasing						GIPC2	ESCA	Decreasing
PCK1	KIRC/KIRP	Renal cancer	prognostic favourable	Decreasing						NOSTRIN	ESCA	Decreasing
EMX2	KIRC	Renal cancer	prognostic favourable	Decreasing						ACER2	ESCA	Decreasing
TOX3	KIRC	Renal cancer	prognostic favourable	Decreasing						PRDM16	ESCA	Decreasing
MYL3	KIRC	Renal cancer	prognostic favourable	Decreasing						FBP2	ESCA	Decreasing
PLG	KIRC	Renal cancer	prognostic favourable	Decreasing						IQGAP2	ESCA	Decreasing
SOSTDC1	KIRC	Renal cancer	prognostic favourable	Decreasing						RAB17	ESCA	Decreasing
G6PC	KIRC	Renal cancer	prognostic favourable	Decreasing						EFCAB4A	ESCA	Decreasing
ENAM	KIRC	Renal cancer	prognostic favourable	Decreasing						SLAIN1	ESCA	Decreasing
RGN	KIRP	Renal cancer	prognostic favourable	Decreasing						VILL	ESCA	Decreasing
TMEM125	KIRP	Renal cancer	prognostic favourable	Decreasing						SELENBP1	ESCA	Decreasing
TMEM25	KIRP	Renal cancer	prognostic favourable	Decreasing						LTK	ESCA	Decreasing
LRRC19	KIRP	Renal cancer	prognostic favourable	Decreasing						TRHDE	ESCA	Decreasing
RAB25	KIRP	Renal cancer	prognostic favourable	Decreasing						SHROOM3	ESCA	Decreasing
CWH43	KIRP	Renal cancer	prognostic favourable	Decreasing						XK	ESCA	Decreasing
GGT6	KIRP	Renal cancer	prognostic favourable	Decreasing						BEND7	ESCA	Decreasing
CLCNKB	KIRP	Renal cancer	prognostic favourable	Decreasing						SH3BGRL2	ESCA	Decreasing
SLC22A7	KIRP	Renal cancer	prognostic favourable	Decreasing						SAMD13	ESCA	Decreasing
TACSTD2	KIRP	Renal cancer	prognostic favourable	Decreasing						PPP1R36	ESCA	Decreasing
FBP1	KIRP	Renal cancer	prognostic favourable	Decreasing						AHCYL2	ESCA	Decreasing
ESRP1	KIRP	Renal cancer	prognostic favourable	Decreasing						BHLHA15	ESCA	Decreasing
HAO2	KIRP	Renal cancer	prognostic favourable	Decreasing						ARHGAP44	ESCA	Decreasing
OVOL1	KIRP	Renal cancer	prognostic favourable	Decreasing						GPRC5B	ESCA	Decreasing
CBLC	KIRP	Renal cancer	prognostic favourable	Decreasing						MYO5C	ESCA	Decreasing
B4GALNT2	KIRP	Renal cancer	prognostic favourable	Decreasing						CTH	ESCA	Decreasing
AOX1	KIRP	Renal cancer	prognostic favourable	Decreasing						KIAA1161	ESCA	Decreasing
SLC38A11	KIRP	Renal cancer	prognostic favourable	Decreasing						TFR2	ESCA	Decreasing
IRF6	KIRP	Renal cancer	prognostic favourable	Decreasing						AGPAT9	ESCA	Decreasing
ATP6V0A4	KIRP	Renal cancer	prognostic favourable	Decreasing						APOA1	ESCA	Decreasing
DIRAS3	KIRP	Renal cancer	prognostic favourable	Decreasing						GRK5	ESCA	Decreasing
PRRG2	KIRP	Renal cancer	prognostic favourable	Decreasing						DGKD	ESCA	Decreasing
TREH	KIRP	Renal cancer	prognostic favourable	Decreasing						SLC1A1	ESCA	Decreasing
C11orf63	KIRP	Renal cancer	prognostic favourable	Decreasing						CA4	KIRC	Decreasing
TMEM213	KIRP	Renal cancer	prognostic favourable	Decreasing						SLC4A1	KIRC	Decreasing
ATP6V0D2	KIRP	Renal cancer	prognostic favourable	Decreasing						BMP5	KIRC	Decreasing
SCNN1A	KIRP	Renal cancer	prognostic favourable	Decreasing						SLC9A3	KIRC	Decreasing
PTH1R	KIRP	Renal cancer	prognostic favourable	Decreasing						GLOD5	KIRP	Decreasing
PHYHD1	KIRP	Renal cancer	prognostic favourable	Decreasing						GAL3ST3	KIRP	Decreasing
SLC4A11	KIRP	Renal cancer	prognostic favourable	Decreasing						AOC1	KIRP	Decreasing
GLYATL1	LIHC	Liver cancer	prognostic favourable	Decreasing						FAM83F	KIRP	Decreasing
CYP2A6	LIHC	Liver cancer	prognostic favourable	Decreasing						MT1M	KIRP	Decreasing
IYD	LIHC	Liver cancer	prognostic favourable	Decreasing						SFTA2	KIRP	Decreasing
ACOT12	LIHC	Liver cancer	prognostic favourable	Decreasing						IL1RL1	KIRP	Decreasing
SLC22A1	LIHC	Liver cancer	prognostic favourable	Decreasing						MT1E	KIRP	Decreasing
SPP2	LIHC	Liver cancer	prognostic favourable	Decreasing						KLRG2	KIRP	Decreasing
PROZ	LIHC	Liver cancer	prognostic favourable	Decreasing						GALNT3	KIRP	Decreasing
HRG	LIHC	Liver cancer	prognostic favourable	Decreasing						PALM3	KIRP	Decreasing
SLC10A1	LIHC	Liver cancer	prognostic favourable	Decreasing						BCL2L10	KIRP	Decreasing
SLC2A2	LIHC	Liver cancer	prognostic favourable	Decreasing						GYLTL1B	KIRP	Decreasing
CFHR1	LIHC	Liver cancer	prognostic favourable	Decreasing						SDR42E1	KIRP	Decreasing
HPX	LIHC	Liver cancer	prognostic favourable	Decreasing						BHMT	KIRP	Decreasing
CD5L	LIHC	Liver cancer	prognostic favourable	Decreasing						C1orf172	KIRP	Decreasing
CYP2C9	LIHC	Liver cancer	prognostic favourable	Decreasing						SLC25A48	KIRP	Decreasing
CFHR3	LIHC	Liver cancer	prognostic favourable	Decreasing						CDO1	KIRP	Decreasing
G6PC	LIHC	Liver cancer	prognostic favourable	Decreasing						GALNT9	KIRP	Decreasing
APOH	LIHC	Liver cancer	prognostic favourable	Decreasing						PM20D1	KIRP	Decreasing
PON1	LIHC	Liver cancer	prognostic favourable	Decreasing						GPM6B	KIRP	Decreasing
C4BPA	LIHC	Liver cancer	prognostic favourable	Decreasing						FMO2	KIRP	Decreasing
SERPINC1	LIHC	Liver cancer	prognostic favourable	Decreasing						FAM65C	KIRP	Decreasing
RDH16	LIHC	Liver cancer	prognostic favourable	Decreasing						IGSF22	KIRP	Decreasing
GNMT	LIHC	Liver cancer	prognostic favourable	Decreasing						BCAS1	KIRP	Decreasing
FTCD	LIHC	Liver cancer	prognostic favourable	Decreasing						OXT	KIRP	Decreasing
CYP3A43	LIHC	Liver cancer	prognostic favourable	Decreasing						KCNJ5	KIRP	Decreasing
HSD17B6	LIHC	Liver cancer	prognostic favourable	Decreasing						LIX1	KIRP	Decreasing
PAH	LIHC	Liver cancer	prognostic favourable	Decreasing						LAMB4	KIRP	Decreasing
GPLD1	LIHC	Liver cancer	prognostic favourable	Decreasing						C2orf40	KIRP	Decreasing
										KCNE1	KIRP	Decreasing
										SHISA3	KIRP	Decreasing
										ASXL3	KIRP	Decreasing
										MUC1	KIRP	Decreasing
										C9orf135	KIRP	Decreasing
										TRPM3	KIRP	Decreasing
										CYP3A4	LIHC	Decreasing
										CYP2A7	LIHC	Decreasing
										GLYAT	LIHC	Decreasing
										SDS	LIHC	Decreasing
										GSTA2	LIHC	Decreasing
										APOF	LIHC	Decreasing
										SLC22A10	LIHC	Decreasing
										C5orf27	LIHC	Decreasing
										C9	LIHC	Decreasing
										SERPINA7	LIHC	Decreasing
										APOC4	LIHC	Decreasing
										CYP4A22	LIHC	Decreasing
										NR1I2	LIHC	Decreasing
										FETUB	LIHC	Decreasing
										CYP4A11	LIHC	Decreasing
										CYP2C8	LIHC	Decreasing
										CFHR2	LIHC	Decreasing
										CYP3A7	LIHC	Decreasing
										CCL16	LIHC	Decreasing
										OTC	LIHC	Decreasing
										HPR	LIHC	Decreasing
										HAO1	LIHC	Decreasing
										TTR	LIHC	Decreasing
										FCAMR	LIHC	Decreasing
										ASPDH	LIHC	Decreasing
										FGB	LIHC	Decreasing
										DPYS	LIHC	Decreasing
										TCP10L	LIHC	Decreasing
										ABCB11	LIHC	Decreasing
										SAA4	LIHC	Decreasing
										SLC13A5	LIHC	Decreasing
										ETNPPL	LIHC	Decreasing
										MLIP	LIHC	Decreasing
										AKR1C4	LIHC	Decreasing
										ARG1	LIHC	Decreasing
										UPP2	LIHC	Decreasing
										GJB5	ESCA	Increasing
										ANXA8L1	ESCA	Increasing
										ANXA8	ESCA	Increasing
										TFAP2C	ESCA	Increasing
										HCAR2	ESCA	Increasing
										S1PR5	ESCA	Increasing
										HCAR3	ESCA	Increasing
										TMPRSS13	ESCA	Increasing
										NTF4	ESCA	Increasing
										EN1	ESCA	Increasing
										TRPV4	ESCA	Increasing
										NUAK2	ESCA	Increasing
										CARD17	ESCA	Increasing
										PITX2	ESCA	Increasing
										FZD10	ESCA	Increasing
										C19orf81	ESCA	Increasing
										PANX2	ESCA	Increasing
										COL11A1	ESCA	Increasing
										CCL26	ESCA	Increasing
										SLC52A1	ESCA	Increasing
										CHI3L1	ESCA	Increasing
										PYGL	ESCA	Increasing
										INHBA	ESCA	Increasing
										CGB7	ESCA	Increasing
										COL10A1	ESCA	Increasing
										PPAPDC1A	ESCA	Increasing
										FKSG48	ESCA	Increasing
										MMP11	ESCA	Increasing
										ARL4C	ESCA	Increasing
										NOD2	ESCA	Increasing
										RYR1	ESCA	Increasing
										PPP1R27	ESCA	Increasing
										CST1	ESCA	Increasing
										PODNL1	ESCA	Increasing
										FCGR3A	ESCA	Increasing
										FOXL2	ESCA	Increasing
										GSC	ESCA	Increasing
										SPP1	ESCA	Increasing
										IGFL3	ESCA	Increasing
										MSR1	ESCA	Increasing
										TREM2	ESCA	Increasing
										TNFAIP6	ESCA	Increasing
										IL23A	ESCA	Increasing
										OLR1	ESCA	Increasing
										ARTN	ESCA	Increasing
										EVA1A	ESCA	Increasing
										LAMA1	ESCA	Increasing
										DMRT3	ESCA	Increasing
										SOST	ESCA	Increasing
										ATP6V1B1	ESCA	Increasing
										FCGR1A	ESCA	Increasing
										RBP1	ESCA	Increasing
										PTGES	ESCA	Increasing
										PRRX2	ESCA	Increasing
										SHISA2	ESCA	Increasing
										FBXO39	ESCA	Increasing
										NCF2	ESCA	Increasing
										MFAP2	ESCA	Increasing
										LHX2	ESCA	Increasing
										FAP	ESCA	Increasing
										ARSI	ESCA	Increasing
										TMEM52B	ESCA	Increasing
										TMEM45A	ESCA	Increasing
										SULF1	ESCA	Increasing
										TGFBI	ESCA	Increasing
										GAL3ST4	ESCA	Increasing
										SYT7	ESCA	Increasing
										DPF1	ESCA	Increasing
										HMGB3	ESCA	Increasing
										SNX10	ESCA	Increasing
										APOE	ESCA	Increasing
										RP11-366L20.2	ESCA	Increasing
										SPHK1	ESCA	Increasing
										PDPN	ESCA	Increasing
										COL1A2	ESCA	Increasing
										GNGT1	ESCA	Increasing
										RPL3L	ESCA	Increasing
										PLK2	ESCA	Increasing
										IER5L	ESCA	Increasing
										BGN	ESCA	Increasing
										IGFBP3	ESCA	Increasing
										CD83	ESCA	Increasing
										ANKK1	ESCA	Increasing
										HOXD9	ESCA	Increasing
										KIF3C	ESCA	Increasing
										PLAU	ESCA	Increasing
										TWIST1	ESCA	Increasing
										CEP19	ESCA	Increasing
										FJX1	ESCA	Increasing
										WISP2	KIRC	Increasing
										APOC4-APOC2	KIRC	Increasing
										IGF2BP3	KIRC	Increasing
										PMCH	KIRC	Increasing
										REG1A	KIRC	Increasing
										IFNG	KIRC	Increasing
										SEPT1	KIRC	Increasing
										ASPM	KIRP	Increasing
										NEIL3	KIRP	Increasing
										CENPA	KIRP	Increasing
										SLC7A11	KIRP	Increasing
										CDC25C	KIRP	Increasing
										BUB1	KIRP	Increasing
										KIF18B	KIRP	Increasing
										KIF4A	KIRP	Increasing
										HJURP	KIRP	Increasing
										DLGAP5	KIRP	Increasing
										TROAP	KIRP	Increasing
										NEK2	KIRP	Increasing
										DLL3	KIRP	Increasing
										KIF14	KIRP	Increasing
										RP11-599B13.6	KIRP	Increasing
										NUF2	KIRP	Increasing
										CKAP2L	KIRP	Increasing
										NCAPG	KIRP	Increasing
										GTSE1	KIRP	Increasing
										MCM10	KIRP	Increasing
										SKA1	KIRP	Increasing
										KIAA0101	KIRP	Increasing
										CDH17	KIRP	Increasing
										CHRNA5	KIRP	Increasing
										ABCA12	KIRP	Increasing
										NCAPH	KIRP	Increasing
										FAM64A	KIRP	Increasing
										CDCA7	KIRP	Increasing
										PKMYT1	KIRP	Increasing
										SKA3	KIRP	Increasing
										E2F8	KIRP	Increasing
										FAM111B	KIRP	Increasing
										CDC6	KIRP	Increasing
										E2F2	KIRP	Increasing
										SRRM3	KIRP	Increasing
										SPC25	KIRP	Increasing
										TICRR	KIRP	Increasing
										OIP5	KIRP	Increasing
										BRIP1	KIRP	Increasing
										ELOVL2	KIRP	Increasing
										CDCA3	KIRP	Increasing
										CDC45	KIRP	Increasing
										FAM57B	KIRP	Increasing
										RGS20	KIRP	Increasing
										RDM1	KIRP	Increasing
										POLQ	KIRP	Increasing
										GSG2	KIRP	Increasing
										AICDA	KIRP	Increasing
										COL11A1	THCA	Increasing
										IVL	THCA	Increasing
										MMP13	THCA	Increasing
										CHI3L1	THCA	Increasing
										DCSTAMP	THCA	Increasing
										CCL17	THCA	Increasing
										COL10A1	THCA	Increasing
										RETN	THCA	Increasing
										SFTPB	THCA	Increasing
										CD207	THCA	Increasing
										MUC21	THCA	Increasing
										SAA2	THCA	Increasing
										CD1A	THCA	Increasing
										SPRR1B	THCA	Increasing
										SLC34A2	THCA	Increasing
										TMEM92	THCA	Increasing
										MMP7	THCA	Increasing
										IGFL2	THCA	Increasing
										PDZK1IP1	THCA	Increasing
										KLK7	THCA	Increasing
										CXCL17	THCA	Increasing
										SIGLEC6	THCA	Increasing
										BIRC7	THCA	Increasing
										FN1	THCA	Increasing
										CST1	THCA	Increasing
